# Sex-biased duplicates are rapidly generated during *Drosophila* tRNA repertoire evolution

**DOI:** 10.1101/2025.11.24.689867

**Authors:** Dylan Sosa, Marek Sobczyk, Jianhai Chen, Shengqian Xia, Tao Pan, Manyuan Long

## Abstract

Eukaryotic genomes encode hundreds of transfer RNA genes ostensibly to ensure efficient translation. How these seemingly redundant tRNA copies arise and are naturally selected in metazoan genomes and populations remains largely unexplored, owing to challenges in accurate sequencing of tRNA loci and their transcripts. We leveraged long-read genome assemblies of 24 Drosophilid species to infer the origination times of the entire *Drosophila melanogaster* tRNA gene repertoire and found that continuous gain and loss of tRNA duplicates throughout 60 million years of divergence has resulted in rapid taxonomic restriction of isodecoding and isoaccepting copies––even producing one isodecoder specific to *D. melanogaster*. Moreover, we identified patterns of global codon usage, especially in lineage-specific genes, incongruous with translational efficiency hypotheses. Through generation of tRNA sequencing in *D. melanogaster* we observed that recently duplicated, taxonomically restricted tRNA copies had sexually dimorphic patterns of expression, fragmentation, and nucleoside modification. Our work implicates the emergence of taxonomically restricted tRNA genes as sources of regulatory diversity and reveals that sexual and natural selection affect the evolutionary dynamics of the tRNA gene family in metazoan species.
