## Supplementary material for "Sex-biased duplicates are rapidly generated during *Drosophila* tRNA repertoire evolution": S2_supplement

br-1_NT_033777.3.tRNA32-SerGCT loss rate = 0
br-1_NT_033777.3.tRNA33-SerGCT loss rate = 0
br-1_NT_033777.3.tRNA44-SerGCT loss rate = 0
br-1_NT_033777.3.tRNA45-SerGCT loss rate = 0
br-1_NT_033777.3.tRNA47-ValCAC loss rate = 0
br-1_NT_033777.3.tRNA48-ProTGG loss rate = 0
br-1_NT_033777.3.tRNA4-GlyTCC loss rate = 0
br-1_NT_033777.3.tRNA76-GlyTCC loss rate = 0
br-1_NT_033778.4.tRNA16-MetCAT loss rate = 0
br-1_NT_033778.4.tRNA50-AlaCGC loss rate = 0
br-1_NT_033778.4.tRNA51-AlaCGC loss rate = 0
br-1_NT_033778.4.tRNA52-AlaCGC loss rate = 0
br-1_NT_033778.4.tRNA81-MetCAT loss rate = 0
br-1_NT_033778.4.tRNA82-ArgTCT loss rate = 0
br-1_NT_033779.5.tRNA10-TyrGTA loss rate = 0
br-1_NT_037436.4.tRNA14-CysGCA loss rate = 0
br-1_NT_037436.4.tRNA15-CysGCA loss rate = 0
br-1_NT_037436.4.tRNA16-CysGCA loss rate = 0
br-1_NT_037436.4.tRNA18-CysGCA loss rate = 0
br0_NT_033777.3.tRNA38-LeuTAG loss rate = 0
br0_NT_033777.3.tRNA39-LeuTAG loss rate = 0
br0_NT_033777.3.tRNA40-GlnTTG loss rate = 0
br0_NT_033777.3.tRNA41-GlnTTG loss rate = 0
br0_NT_033777.3.tRNA59-SerGCT loss rate = 0
br0_NT_033778.4.tRNA17-HisGTG loss rate = 0
br0_NT_033778.4.tRNA54-GlyTCC loss rate = 0
br0_NT_033778.4.tRNA55-GlyTCC loss rate = 0
br0_NT_033778.4.tRNA78-HisGTG loss rate = 0
br0_NT_033778.4.tRNA79-HisGTG loss rate = 0
br0_NT_033778.4.tRNA80-HisGTG loss rate = 0
br0_NT_033779.5.tRNA36-SerAGA loss rate = 0
br0_NT_033779.5.tRNA7-SerAGA loss rate = 0
br2_NC_004354.4.tRNA10-ArgTCG loss rate = 0
br2_NC_004354.4.tRNA11-ArgTCG loss rate = 0
br2_NC_004354.4.tRNA21-ArgTCG loss rate = 0
br2_NC_004354.4.tRNA5-ArgTCG loss rate = 0
br2_NC_004354.4.tRNA8-ArgTCG loss rate = 0
br2_NC_004354.4.tRNA9-ArgTCG loss rate = 0
br2_NT_033777.3.tRNA53-ValAAC loss rate = 0
br2_NT_033777.3.tRNA79-MetCAT loss rate = 0
br2_NT_033778.4.tRNA32-LeuAAG loss rate = 0
br2_NT_033778.4.tRNA33-SerCGA loss rate = 0
br2_NT_033778.4.tRNA34-ValAAC loss rate = 0
br2_NT_033778.4.tRNA35-ValAAC loss rate = 0
br4_NT_033778.4.tRNA31-TrpCCA loss rate = 0
br4_NT_033778.4.tRNA75-LysCTT loss rate = 0
br5_NT_033777.3.tRNA36-AspGTC loss rate = 0
br5_NT_033777.3.tRNA37-AspGTC loss rate = 0
br5_NT_033777.3.tRNA42-AspGTC loss rate = 0
br5_NT_033777.3.tRNA46-LeuTAA loss rate = 0
br5_NT_033778.4.tRNA44-TrpCCA loss rate = 0
br5_NT_033778.4.tRNA45-TrpCCA loss rate = 0
br5_NT_033778.4.tRNA57-GlyGCC loss rate = 0
br5_NT_033778.4.tRNA58-TrpCCA loss rate = 0
br5_NT_033778.4.tRNA59-TrpCCA loss rate = 0
br5_NT_033779.5.tRNA4-GlyGCC loss rate = 0
br5_NT_037436.4.tRNA17-LysCTT loss rate = 0
br5_NT_037436.4.tRNA19-SerAGA loss rate = 0
br5_NT_037436.4.tRNA35-ProCGG loss rate = 0
br5_NT_037436.4.tRNA48-LysCTT loss rate = 0
br5_NT_037436.4.tRNA49-iMetCAT loss rate = 0
br7_NT_033777.3.tRNA9-LysTTT loss rate = 0
