## Supplementary material for "Sex-biased duplicates are rapidly generated during *Drosophila* tRNA repertoire evolution": S3_supplement

gene	log2foldChange	pval	age
tRNA-Ala-AGC-1-1_partialprecounts	4.734740371448474	0.005511310506128783	B-1
tRNA-Ala-AGC-2-1_partialprecounts	4.355869361117899	0.006024350113459855	B-1
tRNA-Ala-AGC-2-2_partialprecounts	4.007353854806515	0.03265108395809277	B-1
tRNA-Ala-AGC-2-3_partialprecounts	4.227397614861896	0.03763511294576777	B-1
tRNA-Ala-AGC-2-4_partialprecounts	4.345286902312357	0.021369851113214107	B-1
tRNA-Ala-AGC-2-6_partialprecounts	4.864770144078799	0.0035759229084188254	B-1
tRNA-Ala-AGC-2-7_partialprecounts	4.297440942653178	0.017082529388359455	B-1
tRNA-Ala-AGC-2-8_partialprecounts	3.8183846946849522	0.04491250160361136	B-1
tRNA-Arg-TCG-3-4_partialprecounts	-6.119013537793259	8.926323083236773e-4	B2
tRNA-Arg-TCG-3-4_wholeprecounts	-4.757300677033879	0.01074801271679136	B2
tRNA-Asp-GTC-1_antisense	6.328040608917025	4.222552372332253e-5	NA
tRNA-Asp-GTC-1-5_partialprecounts	3.8285073723436525	0.01493072484041639	B-1
tRNA-Asp-GTC-1-7_wholeprecounts	-4.7204402744808975	0.001041783857145514	B-1
tRNA-Asp-GTC-2_antisense	6.671503416454918	1.5595463169483233e-4	B-1
tRNA-Asp-GTC-3_antisense	6.332009432196701	5.328714638610954e-5	B5
tRNA-Gln-CTG-1_wholecounts	5.430910319767292	2.584097835619198e-4	B0
tRNA-Glu-CTC-2_antisense	3.680403410529677	0.04566684252028547	NA
tRNA-Gly-GCC-1_antisense	5.5819432010590235	0.001470417255551817	NA
tRNA-Gly-GCC-1-6_wholeprecounts	-3.093075863362252	0.03288257415579922	B0
tRNA-Gly-GCC-2_antisense	4.688241256170011	0.01686499944686581	B0
tRNA-Gly-TCC-2_antisense	5.228641474334834	0.0034803635091331083	NA
tRNA-iMet-CAT-1_antisense	5.401161136099241	0.003182027461854472	NA
tRNA-Lys-CTT-1_antisense	5.797806119829962	7.887306727446148e-4	NA
tRNA-Lys-CTT-1-8_partialprecounts	3.9277690758459705	0.005820761268829653	B0
tRNA-Lys-CTT-1-9_partialprecounts	4.040424223043934	0.004662048168884369	B0
tRNA-Lys-TTT-1_antisense	5.154637716897552	0.00912149992388024	B-1
tRNA-Lys-TTT-2_antisense	4.374074761234682	0.03155785181835934	NA
tRNA-Lys-TTT-2-5_wholeprecounts	-3.2613098205681577	0.04472210119143074	B7
tRNA-Met-CAT-1-3_partialprecounts	4.046243080683814	0.04770594474966	B0
tRNA-Met-CAT-1-4_partialprecounts	5.3510741986236425	0.0033118583143336025	B-1
tRNA-Tyr-GTA-1_antisense	4.658225289536634	0.013281956032876522	NA
tRNA-Tyr-GTA-2_antisense	4.388296313618268	0.025491987225985162	B1
tRNA-Val-AAC-1_antisense	4.6476620995911375	0.022145019543282317	NA
tRNA-Val-CAC-1_threeprime	-3.9703031824129384	0.03319840989997607	NA
tRNA-Val-CAC-2-1_wholeprecounts	-3.2928683222783053	0.048908394084951345	B2
tRNA-Val-CAC-2-4_partialprecounts	-4.342598637629425	0.010631177932391244	B2
tRNA-Val-CAC-2-4_wholeprecounts	-3.2141320493368855	0.03841984842696174	B2
tRNA-Val-TAC-1-1_partialprecounts	4.41143760046933	0.013322782324847599	B-1
