## Supplementary material for "Sex-biased duplicates are rapidly generated during *Drosophila* tRNA repertoire evolution": S4_supplement

tRNA-Ala-TGC-2	mel_F_ovary
tRNA-Arg-CCT-1	mel_F_ovary
tRNA-Cys-GCA-1	mel_F_ovary
tRNA-Glu-CTC-2	mel_F_ovary
tRNA-Glu-TTC-1	mel_F_ovary
tRNA-Gly-GCC-1	mel_F_ovary
tRNA-Gly-GCC-2	mel_F_ovary
tRNA-Gly-TCC-2	mel_F_ovary
tRNA-His-GTG-1	mel_F_ovary
tRNA-Ile-AAT-1	mel_F_ovary
tRNA-Ile-TAT-1	mel_F_ovary
tRNA-iMet-CAT-1	mel_F_ovary
tRNA-Leu-AAG-1	mel_F_ovary
tRNA-Leu-CAA-1	mel_F_ovary
tRNA-Leu-CAA-2	mel_F_ovary
tRNA-Leu-CAG-1	mel_F_ovary
tRNA-Leu-TAA-4	mel_F_ovary
tRNA-Leu-TAG-1	mel_F_ovary
tRNA-Met-CAT-1	mel_F_ovary
tRNA-Met-CAT-2	mel_F_ovary
tRNA-Pro-TGG-1	mel_F_ovary
tRNA-Trp-CCA-2	mel_F_ovary
tRNA-Tyr-GTA-1	mel_F_ovary
tRNA-Tyr-GTA-2	mel_F_ovary
tRNA-Val-AAC-1	mel_F_ovary
tRNA-Val-AAC-2	mel_F_ovary
tRNA-Val-CAC-2	mel_F_ovary
tRNA-Val-TAC-1	mel_F_ovary
tRNA-Arg-ACG-1	mel_M_testis
tRNA-Arg-TCG-2	mel_M_testis
tRNA-Arg-TCG-3	mel_M_testis
tRNA-Asp-GTC-1	mel_M_testis
tRNA-Asp-GTC-2	mel_M_testis
tRNA-Gln-CTG-1	mel_M_testis
tRNA-Gln-CTG-2	mel_M_testis
tRNA-Gln-CTG-3	mel_M_testis
tRNA-Gln-CTG-4	mel_M_testis
tRNA-Gln-TTG-2	mel_M_testis
tRNA-Lys-CTT-1	mel_M_testis
tRNA-Phe-GAA-1	mel_M_testis
tRNA-Ser-CGA-1	mel_M_testis
tRNA-Thr-TGT-2	mel_M_testis
tRNA-Trp-CCA-1	mel_M_testis
