## Supplementary material for "Sex-biased duplicates are rapidly generated during *Drosophila* tRNA repertoire evolution": S5_supplement

B04	pop1	melanogaster	SRR1662283	OOA	Beijing-anc14
B05	pop2	melanogaster	SRX765991	OOA	Beijing-anc14
B10	pop3	melanogaster	SRR1663529	OOA	Beijing-anc14
B11	pop4	melanogaster	SRX765993	OOA	Beijing-anc14
B12	pop5	melanogaster	SRR1663531	OOA	Beijing-anc14
B14	pop6	melanogaster	SRX766070	OOA	Beijing-anc14
B23	pop7	melanogaster	SRX766071	OOA	Beijing-anc14
B28	pop8	melanogaster	SRX766074	OOA	Beijing-anc14
B38	pop9	melanogaster	SRX766072	OOA	Beijing-anc14
B42	pop10	melanogaster	SRX766073	OOA	Beijing-anc14
B43	pop11	melanogaster	SRX766075	OOA	Beijing-anc14
B51	pop12	melanogaster	SRX766076	OOA	Beijing-anc14
B52	pop13	melanogaster	SRX766077	OOA	Beijing-anc14
B54	pop14	melanogaster	SRR1663540	OOA	Beijing-anc14
B59	pop15	melanogaster	SRX766079	OOA	Beijing-anc14
BEI23	pop16	melanogaster	SRX891968	OOA	OOA-1-anc10
CK1	pop17	melanogaster	SRR189038	AFR2	East-anc4
CK2	pop18	melanogaster	SRR189040	OOA	OOA-minor-1-anc11
CO1	pop19	melanogaster	SRR189041	AFR2	West-anc3
CO2	pop20	melanogaster	SRR189044	AFR2	West-anc3
CO8N	pop21	melanogaster	SRR189045	AFR2	West-anc3
CO9N	pop22	melanogaster	SRR189046	AFR2	West-anc3
CO10N	pop23	melanogaster	SRR189047	AFR2	West-anc3
CO13N	pop24	melanogaster	SRR189048	AFR2	West-anc3
CO14	pop25	melanogaster	SRX058155	AFR2	West-anc3
CO15N	pop26	melanogaster	SRX058158	AFR2	West-anc3
CO16	pop27	melanogaster	SRX058159	AFR2	West-anc3
CY02B5	pop28	Yakuba	NA	Yakuba	NA
CY08A	pop29	Yakub	NA	Yakuba	NA
CY13A	pop30	Yakuba	NA	Yakuba	NA
CY17C	pop31	Yakuba	NA	Yakuba	NA
CY22B	pop32	Yakuba	NA	Yakuba	NA
DRM1	pop33	melanogaster	SRR21846016	AFR1	South-1-anc13
DRM4	pop34	melanogaster	SRR21846153	AFR1	South-1-anc13
DRM6	pop35	melanogaster	SRR21845980	AFR1	South-1-anc13
DRM7	pop36	melanogaster	SRR21845937	AFR1	South-1-anc13
DRM8	pop37	melanogaster	SRR21845926	AFR1	South-1-anc13
DRM9	pop38	melanogaster	SRR21845971	AFR1	South-1-anc13
DRM11	pop39	melanogaster	SRR21845960	AFR1	South-1-anc13
DRM12	pop40	melanogaster	SRR21846038	AFR1	South-1-anc13
DRM13	pop41	melanogaster	SRR21846027	AFR1	South-1-anc13
DRM14	pop42	melanogaster	SRR21846152	AFR1	South-1-anc13
DRM15	pop43	melanogaster	SRR21846141	AFR1	South-1-anc13
DRM17	pop44	melanogaster	SRR21846130	AFR1	South-1-anc13
DRM19	pop45	melanogaster	SRR21846062	AFR1	South-1-anc13
DRM19lzvBMI	pop46	melanogaster	SRR21846051	AFR1	South-1-anc13
DRM20	pop47	melanogaster	SRR21846040	AFR1	South-1-anc13
DRM21	pop48	melanogaster	SRR21846114	AFR1	South-1-anc13
DRM21lzvLM3	pop49	melanogaster	SRR21846103	AFR1	South-1-anc13
DRM23	pop50	melanogaster	SRR21846002	AFR1	South-1-anc13
DRM25	pop51	melanogaster	SRR21845991	AFR1	South-1-anc13
DRM26	pop52	melanogaster	SRR21845979	AFR1	South-1-anc13
DRM27	pop53	melanogaster	SRR21846086	AFR1	South-1-anc13
DRM29	pop54	melanogaster	SRR21846075	AFR1	South-1-anc13
DRM33	pop55	melanogaster	SRR21845940	AFR1	South-1-anc13
DRM36	pop56	melanogaster	SRR21845947	AFR1	South-1-anc13
DRM37	pop57	melanogaster	SRR21845943	AFR1	South-1-anc13
DRM38	pop58	melanogaster	SRR21845942	AFR1	South-1-anc13
DRM39	pop59	melanogaster	SRR21845941	AFR1	South-1-anc13
DRM42	pop60	melanogaster	SRR21845939	AFR1	South-1-anc13
DRM43	pop61	melanogaster	SRR21845938	AFR1	South-1-anc13
DRM44	pop62	melanogaster	SRR21845936	AFR1	South-1-anc13
DRM46	pop63	melanogaster	SRR21845935	AFR1	South-1-anc13
DRM50	pop64	melanogaster	SRR21845934	AFR1	South-1-anc13
DRM51	pop65	melanogaster	SRR21845924	AFR1	South-1-anc13
DRM57	pop66	melanogaster	SRR21845933	AFR1	South-1-anc13
DRM58	pop67	melanogaster	SRR21845932	AFR1	South-1-anc13
DRM59	pop68	melanogaster	SRR21845931	AFR1	South-1-anc13
DRM60	pop69	melanogaster	SRR21845930	AFR1	South-1-anc13
DRM61	pop70	melanogaster	SRR21845929	AFR1	South-1-anc13
DRM63	pop71	melanogaster	SRR21845928	AFR1	South-1-anc13
DRM67	pop72	melanogaster	SRR21845927	AFR1	South-1-anc13
DRM67-LZV-BM	pop73	melanogaster	SRR21845925	AFR1	South-1-anc13
DRM68	pop74	melanogaster	SRR21845968	AFR1	South-1-anc13
DRM68lzvBM2	pop75	melanogaster	SRR21845923	AFR1	South-1-anc13
DRM69	pop76	melanogaster	SRR21845922	AFR1	South-1-anc13
DRM70	pop77	melanogaster	SRR21845978	AFR1	South-1-anc13
DRM71	pop78	melanogaster	SRR21845976	AFR1	NA
DRM71-LIVE	pop79	melanogaster	SRR21845975	AFR1	South-1-anc13
DRM72	pop80	melanogaster	SRR21845974	AFR1	South-1-anc13
DRM73	pop81	melanogaster	SRR21845973	AFR1	South-1-anc13
DRM74	pop82	melanogaster	SRR21845972	AFR1	South-1-anc13
DRM75	pop83	melanogaster	SRR21845970	AFR1	South-1-anc13
DRM76	pop84	melanogaster	SRR21845969	AFR1	South-1-anc13
DRM78	pop85	melanogaster	SRR21845962	AFR1	South-1-anc13
DRM78-LZV-BM	pop86	melanogaster	SRR21845967	AFR1	South-1-anc13
DRM81	pop87	melanogaster	SRR21845966	AFR1	South-1-anc13
DRM82	pop88	melanogaster	SRR21845965	AFR1	South-1-anc13
DRM83	pop89	melanogaster	SRR21845964	AFR1	South-1-anc13
DRM84	pop90	melanogaster	SRR21845963	AFR1	South-1-anc13
DRM85	pop91	melanogaster	SRR21845952	AFR1	South-1-anc13
DRM90	pop92	melanogaster	SRR21845961	AFR1	South-1-anc13
DRM92	pop93	melanogaster	SRR21845959	AFR1	South-1-anc13
DRM93	pop94	melanogaster	SRR21845958	AFR1	South-1-anc13
DRM94	pop95	melanogaster	SRR21845957	AFR1	South-1-anc13
DRM95	pop96	melanogaster	SRR21845956	AFR1	South-1-anc13
DRM96	pop97	melanogaster	SRR21845955	AFR1	South-1-anc13
DRM98	pop98	melanogaster	SRR21845954	AFR1	South-1-anc13
DRM99	pop99	melanogaster	SRR21845953	AFR1	South-1-anc13
EA2N	pop100	melanogaster	SRR3734062	AFR2	NA
EA3	pop101	melanogaster	SRR3734063	AFR2	OOA-minor-1-anc11
EA13N	pop102	melanogaster	SRR1686794	AFR2	Ethiopia-anc7
EA22N	pop103	melanogaster	SRR3734064	AFR2	OOA-minor-1-anc11
EA30N	pop104	melanogaster	SRR3734286	AFR2	Ethiopia-anc7
EA31N	pop105	melanogaster	SRR3734311	AFR2	NA
EA37N	pop106	melanogaster	SRR3734322	AFR2	OOA-minor-1-anc11
EA49	pop107	melanogaster	SRR3734334	AFR2	Ethiopia-anc7
EA50N	pop108	melanogaster	SRR1686796	OOA	OOA-minor-1-anc11
EA58N	pop109	melanogaster	SRR3734345	AFR2	Ethiopia-anc7
EA59N	pop110	melanogaster	SRR3734070	OOA	NA
EA70N	pop111	melanogaster	SRR3734071	OOA	NA
EA71	pop112	melanogaster	SRR1686797	AFR2	Ethiopia-anc7
EA84N	pop113	melanogaster	SRR3734072	OOA	NA
EA86N	pop114	melanogaster	SRR3734073	OOA	OOA-minor-2-anc12
EA87	pop115	melanogaster	SRR3734074	OOA	OOA-minor-2-anc12
EA87N	pop116	melanogaster	SRR3734075	AFR2	OOA-minor-1-anc11
EA91N	pop117	melanogaster	SRR1686964	AFR2	NA
EA93N	pop118	melanogaster	SRR3734076	OOA	OOA-minor-2-anc12
EA103N	pop119	melanogaster	SRR3734077	OOA	NA
EA117N	pop120	melanogaster	SRR1686966	AFR2	NA
EA119	pop121	melanogaster	SRR3734078	OOA	NA
EA124N	pop122	melanogaster	SRR3734080	OOA	NA
EA126N	pop123	melanogaster	SRR3734081	OOA	OOA-minor-3-anc6
EB18	pop124	melanogaster	SRR1686969	AFR2	Ethiopia-anc7
EB25	pop125	melanogaster	SRR1686971	AFR2	Ethiopia-anc7
EB132	pop126	melanogaster	SRR1687447	AFR2	Ethiopia-anc7
EB148	pop127	melanogaster	SRR1687453	AFR2	Ethiopia-anc7
EB237	pop128	melanogaster	SRR1687462	AFR2	Ethiopia-anc7
ED2	pop129	melanogaster	SRX058161	AFR2	Ethiopia-anc7
ED3	pop130	melanogaster	SRX058163	AFR2	Ethiopia-anc7
ED5N	pop131	melanogaster	SRX058164	AFR2	Ethiopia-anc7
ED6N	pop132	melanogaster	SRX058173	AFR2	NA
ED10N	pop133	melanogaster	SRX058174	AFR2	Ethiopia-anc7
EF2	pop134	melanogaster	SRR3734175	AFR2	Ethiopia-anc7
EF8N	pop135	melanogaster	SRR3734186	AFR2	Ethiopia-anc7
EF10N	pop136	melanogaster	SRR3734197	AFR2	Ethiopia-anc7
EF11N	pop137	melanogaster	SRR3734208	AFR2	Ethiopia-anc7
EF12N	pop138	melanogaster	SRR3734219	AFR2	Ethiopia-anc7
EF24N	pop139	melanogaster	SRR3734230	AFR2	Ethiopia-anc7
EF25N	pop140	melanogaster	SRR3734241	AFR2	Ethiopia-anc7
EF26N	pop141	melanogaster	SRR3734252	AFR2	Ethiopia-anc7
EF27N	pop142	melanogaster	SRR3734090	OOA	OOA-2-anc5
EF31N	pop143	melanogaster	SRR3734091	OOA	OOA-2-anc5
EF39	pop144	melanogaster	SRR3734092	OOA	OOA-2-anc5
EF65	pop145	melanogaster	SRR3734093	OOA	OOA-2-anc5
EF78	pop146	melanogaster	SRR3734094	OOA	OOA-2-anc5
EF93N	pop147	melanogaster	SRR1687511	AFR2	Ethiopia-anc7
EF95N	pop148	melanogaster	SRR3734096	OOA	OOA-2-anc5
EF101N	pop149	melanogaster	SRR3734097	AFR2	Ethiopia-anc7
EF102N	pop150	melanogaster	SRR3734098	OOA	OOA-2-anc5
EF103N	pop151	melanogaster	SRR1687620	AFR2	Ethiopia-anc7
EF108N	pop152	melanogaster	SRR3734109	OOA	OOA-2-anc5
EF110N	pop153	melanogaster	SRR3734110	OOA	OOA-2-anc5
EF112N	pop154	melanogaster	SRR3734111	OOA	OOA-2-anc5
EF114N	pop155	melanogaster	SRR3734112	OOA	OOA-2-anc5
EF115N	pop156	melanogaster	SRR3734113	OOA	OOA-2-anc5
EF116N	pop157	melanogaster	SRR1687668	AFR2	Ethiopia-anc7
EF117N	pop158	melanogaster	SRR1687770	AFR2	Ethiopia-anc7
EF119N	pop159	melanogaster	SRR1687793	AFR2	Ethiopia-anc7
EF120	pop160	melanogaster	SRR3734140	OOA	OOA-2-anc5
EF122N	pop161	melanogaster	SRR3734141	AFR2	NA
EF126N	pop162	melanogaster	SRR3734142	OOA	OOA-2-anc5
EG12N	pop163	melanogaster	SRR3734361	OOA	OOA-minor-2-anc12
EG15N	pop164	melanogaster	SRR3734148	OOA	OOA-2-anc5
EG16N	pop165	melanogaster	SRR3734149	OOA	OOA-2-anc5
EG25N	pop166	melanogaster	SRR3734365	OOA	NA
EG26N	pop167	melanogaster	SRR3734366	OOA	OOA-minor-2-anc12
EG28N	pop168	melanogaster	SRR3734368	OOA	NA
EG29N	pop169	melanogaster	SRR3734369	OOA	NA
EG31N	pop170	melanogaster	SRR3734370	OOA	OOA-minor-2-anc12
EG33N	pop171	melanogaster	SRR3734155	OOA	OOA-2-anc5
EG34N	pop172	melanogaster	SRR3734156	OOA	OOA-2-anc5
EG35N	pop173	melanogaster	SRR3734157	OOA	OOA-2-anc5
EG38N	pop174	melanogaster	SRR3734375	OOA	NA
EG44N	pop175	melanogaster	SRR3734161	OOA	OOA-2-anc5
EG46N	pop176	melanogaster	SRR3734162	OOA	OOA-2-anc5
EG49N	pop177	melanogaster	SRR3734164	OOA	OOA-2-anc5
EG50N	pop178	melanogaster	SRR3734165	OOA	OOA-2-anc5
EG53N	pop179	melanogaster	SRR3734166	OOA	OOA-2-anc5
EG76N	pop180	melanogaster	SRR3734081	OOA	OOA-minor-3-anc6
EM40	pop181	melanogaster	SRR1693789	AFR2	Ethiopia-anc7
EM239	pop182	melanogaster	SRR1695496	AFR2	Ethiopia-anc7
ER11	pop183	melanogaster	SRR1696798	AFR2	Ethiopia-anc7
ER32	pop184	melanogaster	SRR1696800	AFR2	Ethiopia-anc7
ER63	pop185	melanogaster	SRR1696806	AFR2	Ethiopia-anc7
ER85	pop186	melanogaster	SRR1696807	AFR2	Ethiopia-anc7
ER156	pop187	melanogaster	SRR1696808	AFR2	Ethiopia-anc7
EZ2	pop188	melanogaster	SRR189078	AFR2	Ethiopia-anc7
EZ5N	pop189	melanogaster	SRR189082	AFR2	Ethiopia-anc7
EZ25	pop190	melanogaster	SRX058178	AFR2	Ethiopia-anc7
F11R4	pop191	Simulans	NA	Simulans	NA
F11R5	pop192	Simulans	NA	Simulans	NA
F21R2	pop193	Simulans	NA	Simulans	NA
F21R3	pop194	Simulans	NA	Simulans	NA
F31R2	pop195	Simulans	NA	Simulans	NA
F31R3	pop196	Simulans	NA	Simulans	NA
F31R4	pop197	Simulans	NA	Simulans	NA
F31R5	pop198	Simulans	NA	Simulans	NA
F41R1	pop199	Simulans	NA	Simulans	NA
F41R2	pop200	Simulans	NA	Simulans	NA
FR11N	pop201	melanogaster	SRR3734178	OOA	OOA-2-anc5
FR12N	pop202	melanogaster	SRR3734179	OOA	OOA-2-anc5
FR14	pop203	melanogaster	SRR3734180	OOA	OOA-2-anc5
FR26N	pop204	melanogaster	SRR3734181	AFR1	South-minor-1-anc8
FR34N	pop205	melanogaster	SRR3734182	AFR1	South-minor-1-anc8
FR48N	pop206	melanogaster	SRR3734183	AFR1	South-minor-1-anc8
FR54N	pop207	melanogaster	SRR3734184	AFR1	NA
FR70	pop208	melanogaster	SRR3734185	AFR1	NA
FR106N	pop209	melanogaster	SRR3734187	AFR1	NA
FR109N	pop210	melanogaster	SRR3734188	AFR1	NA
FR110N	pop211	melanogaster	SRR189088	OOA	OOA-2-anc5
FR112N	pop212	melanogaster	SRR3734189	AFR1	NA
FR113N	pop213	melanogaster	SRR189089	OOA	OOA-2-anc5
FR115N	pop214	melanogaster	SRR3734190	AFR1	South-minor-1-anc8
FR126N	pop215	melanogaster	SRR3734191	AFR1	NA
FR135N	pop216	melanogaster	SRR3734192	AFR1	NA
FR147N	pop217	melanogaster	SRR189090	OOA	OOA-2-anc5
FR151	pop218	melanogaster	SRR189091	OOA	OOA-2-anc5
FR152N	pop219	melanogaster	SRR189092	OOA	NA
FR153N	pop220	melanogaster	SRX058187	OOA	OOA-2-anc5
FR157N	pop221	melanogaster	SRR3734227	AFR1	NA
FR180	pop222	melanogaster	SRR3734228	AFR1	NA
FR207	pop223	melanogaster	SRR3734229	AFR1	NA
FR217	pop224	melanogaster	SRR3734230	AFR2	Ethiopia-anc7
FR229	pop225	melanogaster	SRX058188	OOA	OOA-2-anc5
FR276N	pop226	melanogaster	SRR3734248	AFR1	NA
FR279N	pop227	melanogaster	SRR3734249	AFR1	South-2-anc2
FR284N	pop228	melanogaster	SRR3734250	AFR1	NA
FR310	pop229	melanogaster	SRR3734251	AFR1	NA
FR340N	pop230	melanogaster	SRX058189	OOA	NA
FR345N	pop231	melanogaster	SRR3734257	AFR1	NA
FR348N	pop232	melanogaster	SRR3734258	AFR1	NA
FR361	pop233	melanogaster	SRR189096	OOA	OOA-2-anc5
GA01	pop234	melanogaster	ERR705967	OOA	OOA-1-anc10
GA02	pop235	melanogaster	ERR705968	OOA	OOA-1-anc10
GA03	pop236	melanogaster	ERR705969	OOA	OOA-1-anc10
GA04	pop237	melanogaster	ERR705970	OOA	OOA-1-anc10
GA05	pop238	melanogaster	ERR705971	OOA	OOA-1-anc10
GA06	pop239	melanogaster	ERR705972	OOA	OOA-1-anc10
GA07	pop240	melanogaster	ERR705973	OOA	OOA-1-anc10
GA09	pop241	melanogaster	ERR705976	OOA	OOA-1-anc10
GA10	pop242	melanogaster	ERR705977	OOA	OOA-1-anc10
GA11	pop243	melanogaster	ERR705978	OOA	OOA-1-anc10
GAB125	pop244	melanogaster	SRR189100	AFR2	West-anc3
GAB129	pop245	melanogaster	SRR189101	AFR2	West-anc3
GAB130	pop246	melanogaster	SRR189102	OOA	NA
GAB132	pop247	melanogaster	SRR189104	AFR2	West-anc3
GAB141	pop248	melanogaster	SRR189105	AFR2	West-anc3
GAB145	pop249	melanogaster	SRR189106	OOA	NA
GAB160	pop250	melanogaster	SRR189107	AFR2	West-anc3
GAB185	pop251	melanogaster	SRX058199	AFR2	West-anc3
GAB187	pop252	melanogaster	SRR097730	AFR2	West-anc3
GAB191	pop253	melanogaster	SRX058200	AFR2	West-anc3
GH01	pop254	melanogaster	ERR705987	AFR2	West-anc3
GH02	pop255	melanogaster	ERR705989	AFR2	West-anc3
GH04	pop256	melanogaster	ERR705991	AFR2	West-anc3
GH05	pop257	melanogaster	ERX650251	AFR2	West-anc3
GH06	pop258	melanogaster	ERX650253	AFR2	West-anc3
GH08	pop259	melanogaster	ERR705998	AFR2	West-anc3
GH09	pop260	melanogaster	ERX650257	AFR2	West-anc3
GH10	pop261	melanogaster	ERX650259	AFR2	West-anc3
GH11	pop262	melanogaster	ERX650261	AFR2	West-anc3
GH12	pop263	melanogaster	ERX650263	AFR2	West-anc3
GH14	pop264	melanogaster	ERX650265	AFR2	West-anc3
GH15	pop265	melanogaster	ERX650267	AFR2	West-anc3
GH16	pop266	melanogaster	ERR706011	AFR2	West-anc3
GH17	pop267	melanogaster	ERR706012	AFR2	West-anc3
GH18	pop268	melanogaster	ERR706013	AFR2	West-anc3
GU2	pop269	melanogaster	SRR189114	AFR2	West-anc3
GU6	pop270	melanogaster	SRR189117	AFR2	West-anc3
GU7	pop271	melanogaster	SRR189120	AFR2	West-anc3
GU9	pop272	melanogaster	SRR189121	AFR2	West-anc3
GU10	pop273	melanogaster	SRR189122	AFR2	West-anc3
I01	pop274	melanogaster	SRX766092	OOA	NA
I02	pop275	melanogaster	SRX766094	OOA	NA
I03	pop276	melanogaster	SRX766096	OOA	NA
I06	pop277	melanogaster	SRX766099	OOA	OOA-1-anc10
I07	pop278	melanogaster	SRX766101	OOA	OOA-1-anc10
I13	pop279	melanogaster	SRR1663548	OOA	OOA-1-anc10
I17	pop280	melanogaster	SRR1663550	OOA	OOA-1-anc10
I23	pop281	melanogaster	SRR1663552	OOA	OOA-1-anc10
I26	pop282	melanogaster	SRX766108	OOA	OOA-1-anc10
I29	pop283	melanogaster	SRR1663555	OOA	NA
I31	pop284	melanogaster	SRX766110	OOA	OOA-1-anc10
I34	pop285	melanogaster	SRX766112	OOA	OOA-1-anc10
I35	pop286	melanogaster	SRX766114	OOA	OOA-1-anc10
I38	pop287	melanogaster	SRX766115	OOA	OOA-1-anc10
KN6	pop288	melanogaster	SRR189242	AFR1	NA
KN20N	pop289	melanogaster	SRR189239	AFR2	NA
KN34	pop290	melanogaster	SRR189243	OOA	OOA-minor-1-anc11
KN35	pop291	melanogaster	SRR189245	AFR2	South-2-anc2
KN73-1-3	pop292	melanogaster	SRR189246	OOA	NA
KN133N	pop293	melanogaster	SRR189248	OOA	NA
KO2-1-3	pop294	melanogaster	SRR189250	OOA	OOA-minor-1-anc11
KO6-1-3	pop295	melanogaster	SRR189251	OOA	OOA-minor-1-anc11
KO10-1-3	pop296	melanogaster	SRR189252	OOA	OOA-minor-1-anc11
KR4N	pop297	melanogaster	SRR189254	AFR2	NA
KR7	pop298	melanogaster	SRR189255	AFR1	South-2-anc2
KR39	pop299	melanogaster	SRR189256	AFR1	NA
KR42	pop300	melanogaster	SRR189257	OOA	NA
KR54-1-3	pop301	melanogaster	SRR189259	OOA	NA
KR68-1-3	pop302	melanogaster	SRR189260	AFR2	NA
KT1	pop303	melanogaster	SRR189261	AFR2	NA
KT6	pop304	melanogaster	SRR189262	AFR2	NA
LA34	pop305	melanogaster	SRR21845951	AFR1	HD-anc1
LA66	pop306	melanogaster	SRR21845949	AFR2	NA
LA69	pop307	melanogaster	SRR21846037	OOA	NA
LIV-1-L87	pop308	melanogaster	SRR21846036	AFR1	South-1-anc13
LIV2-L85	pop309	melanogaster	SRR21846035	AFR1	South-1-anc13
LIV4	pop310	melanogaster	SRR21846034	AFR1	South-1-anc13
LIV4-L16	pop311	melanogaster	SRR21846033	AFR1	NA
LIV4-L78	pop312	melanogaster	SRR21846032	AFR1	South-1-anc13
LNP15-01	pop313	melanogaster	SRR21846031	AFR1	South-1-anc13
LNP15-06	pop314	melanogaster	SRR21846030	AFR1	NA
LNP15-11	pop315	melanogaster	SRR21846029	AFR1	South-1-anc13
LNP15-19	pop316	melanogaster	SRR21846028	AFR1	South-1-anc13
LNP15-21	pop317	melanogaster	SRR21846026	AFR1	South-1-anc13
LNP15-27	pop318	melanogaster	SRR21846025	AFR1	NA
LNP15-29	pop319	melanogaster	SRR21846024	AFR1	South-1-anc13
LNP15-34	pop320	melanogaster	SRR21846023	AFR1	South-1-anc13
LNP15-42	pop321	melanogaster	SRR21846022	AFR1	South-1-anc13
LNP15-50	pop322	melanogaster	SRR21846021	AFR1	South-1-anc13
LNP15-52	pop323	melanogaster	SRR21846020	AFR1	NA
LNP15-67	pop324	melanogaster	SRR21846019	AFR1	South-1-anc13
LST15-111	pop325	melanogaster	SRR21846018	AFR1	NA
LUN15-25	pop326	melanogaster	SRR21846017	AFR1	NA
LUN15-45	pop327	melanogaster	SRR21846015	AFR1	South-1-anc13
LUN15-51	pop328	melanogaster	SRR21846014	AFR1	NA
LUN15-56	pop329	melanogaster	SRR21846013	AFR1	South-1-anc13
LUN15-59	pop330	melanogaster	SRR21846012	AFR1	South-2-anc2
LUN15-68	pop331	melanogaster	SRR21846011	AFR1	South-2-anc2
LUN15-76	pop332	melanogaster	SRR21846010	AFR1	South-1-anc13
LZV--NA-L66	pop333	melanogaster	SRR21846009	AFR1	South-1-anc13
LZV-32-WB	pop334	melanogaster	SRR21846008	AFR1	NA
LZV-35	pop335	melanogaster	SRR21846007	AFR1	South-1-anc13
LZV-83	pop336	melanogaster	SRR21846006	AFR1	South-1-anc13
LZV-83-BM1	pop337	melanogaster	SRR21846151	AFR1	South-1-anc13
LZV-A3	pop338	melanogaster	SRR21846150	AFR1	South-1-anc13
LZV-A4-L102	pop339	melanogaster	SRR21846149	AFR1	South-1-anc13
LZV-A5	pop340	melanogaster	SRR21846148	AFR1	South-1-anc13
LZV-A7	pop341	melanogaster	SRR21846147	AFR1	South-1-anc13
LZV-A8-L94	pop342	melanogaster	SRR21846145	AFR1	South-1-anc13
LZV-A9-L100	pop343	melanogaster	SRR21846146	AFR1	South-1-anc13
LZV-A10	pop344	melanogaster	SRR21846144	AFR1	South-1-anc13
LZV-A11	pop345	melanogaster	SRR21846143	AFR1	South-1-anc13
LZV-A16	pop346	melanogaster	SRR21846142	AFR1	South-1-anc13
LZV-A18	pop347	melanogaster	SRR21846140	AFR1	South-1-anc13
LZV-A20	pop348	melanogaster	SRR21846139	AFR1	South-1-anc13
LZV-A22	pop349	melanogaster	SRR21846138	AFR1	South-1-anc13
LZV-L10-WB	pop350	melanogaster	SRR21846137	AFR1	South-1-anc13
LZV-L12-BM1-BP1-L12	pop351	melanogaster	SRR21846136	AFR1	NA
LZV-L14	pop352	melanogaster	SRR21846135	AFR1	South-1-anc13
LZV-L15	pop353	melanogaster	SRR21846134	AFR1	South-1-anc13
LZV-L19-WB	pop354	melanogaster	SRR21846133	AFR1	South-1-anc13
LZV-L23	pop355	melanogaster	SRR21846132	AFR1	South-1-anc13
LZV-L24	pop356	melanogaster	SRR21846131	AFR1	South-1-anc13
LZV-L27	pop357	melanogaster	SRR21846129	AFR1	South-1-anc13
LZV-L30	pop358	melanogaster	SRR21846128	AFR1	South-1-anc13
LZV-L32	pop359	melanogaster	SRR21846127	AFR1	South-1-anc13
LZV-L36	pop360	melanogaster	SRR21846126	AFR1	South-1-anc13
LZV-L37	pop361	melanogaster	SRR21846125	AFR1	South-1-anc13
LZV-L39	pop362	melanogaster	SRR21846124	AFR1	South-1-anc13
LZV-L43	pop363	melanogaster	SRR21846066	AFR1	South-1-anc13
LZV-L44	pop364	melanogaster	SRR21846065	AFR1	South-1-anc13
LZV-L52	pop365	melanogaster	SRR21846064	AFR1	South-1-anc13
LZV-L54	pop366	melanogaster	SRR21846063	AFR1	South-1-anc13
LZV-L55	pop367	melanogaster	SRR21846061	AFR1	South-1-anc13
LZV-L56	pop368	melanogaster	SRR21846060	AFR1	South-1-anc13
LZV-L58	pop369	melanogaster	SRR21846059	AFR1	South-1-anc13
LZV-L60	pop370	melanogaster	SRR21846058	AFR1	South-1-anc13
LZV-L63	pop371	melanogaster	SRR21846057	AFR1	South-1-anc13
LZV-L66	pop372	melanogaster	SRR21846056	AFR1	South-1-anc13
LZV-L69	pop373	melanogaster	SRR21846055	AFR1	South-1-anc13
LZV-L70	pop374	melanogaster	SRR21846054	AFR1	South-1-anc13
LZV-L71	pop375	melanogaster	SRR21846053	AFR1	South-1-anc13
LZV-L73	pop376	melanogaster	SRR21846052	AFR1	South-1-anc13
LZV-L74	pop377	melanogaster	SRR21846050	AFR1	South-1-anc13
LZV-L75	pop378	melanogaster	SRR21846049	AFR1	South-1-anc13
LZV-L76	pop379	melanogaster	SRR21846048	AFR1	South-1-anc13
LZV-L77	pop380	melanogaster	SRR21846047	AFR1	South-1-anc13
LZV-L79	pop381	melanogaster	SRR21846046	AFR1	South-1-anc13
LZV-L81	pop382	melanogaster	SRR21846045	AFR1	South-1-anc13
LZV-L82	pop383	melanogaster	SRR21846044	AFR1	South-1-anc13
LZV-L88	pop384	melanogaster	SRR21846043	AFR1	South-1-anc13
LZV-L89	pop385	melanogaster	SRR21846042	AFR1	South-1-anc13
LZV-L91	pop386	melanogaster	SRR21846041	AFR1	South-1-anc13
LZV-L93	pop387	melanogaster	SRR21846039	AFR1	South-1-anc13
LZV-L95	pop388	melanogaster	SRR21846123	AFR1	South-1-anc13
LZV-L101	pop389	melanogaster	SRR21846122	AFR1	South-1-anc13
LZV-L125	pop390	melanogaster	SRR21846121	AFR1	South-1-anc13
LZV-L126	pop391	melanogaster	SRR21846120	AFR1	South-1-anc13
LZV-L128	pop392	melanogaster	SRR21846119	AFR1	South-1-anc13
LZV-L129	pop393	melanogaster	SRR21846118	AFR1	South-1-anc13
LZV-L131	pop394	melanogaster	SRR21846117	AFR1	South-1-anc13
LZV-L134	pop395	melanogaster	SRR21846116	AFR1	South-1-anc13
LZV-LMZ-A15-L98	pop396	melanogaster	SRR21846115	AFR1	South-1-anc13
LZV-LMZ-A23	pop397	melanogaster	SRR21846113	AFR1	South-1-anc13
LZV-LMZ-L103	pop398	melanogaster	SRR21846112	AFR1	South-1-anc13
LZV15-02	pop399	melanogaster	SRR21846111	AFR1	South-1-anc13
LZV15-18	pop400	melanogaster	SRR21846110	AFR1	South-1-anc13
LZV15-20	pop401	melanogaster	SRR21846109	AFR1	South-1-anc13
LZV15-30	pop402	melanogaster	SRR21846108	AFR1	South-1-anc13
LZV15-37	pop403	melanogaster	SRR21846107	AFR1	South-1-anc13
LZV15-45	pop404	melanogaster	SRR21846106	AFR1	South-1-anc13
LZV15-47	pop405	melanogaster	SRR21846105	AFR1	South-1-anc13
MC-LZV	pop406	melanogaster	SRR21846100	AFR1	South-1-anc13
MC1	pop407	melanogaster	SRR21846104	AFR1	South-1-anc13
MC2	pop408	melanogaster	SRR21846102	AFR1	South-1-anc13
MC3	pop409	melanogaster	SRR21846101	AFR1	South-1-anc13
MC4	pop410	melanogaster	SRR21846000	AFR1	South-1-anc13
MC6	pop411	melanogaster	SRR21846099	AFR1	South-1-anc13
MC15	pop412	melanogaster	SRR21846098	AFR1	South-1-anc13
MC16	pop413	melanogaster	SRR21846097	AFR1	South-1-anc13
MC19	pop414	melanogaster	SRR21846096	AFR1	South-1-anc13
MC20	pop415	melanogaster	SRR21846005	AFR1	South-1-anc13
MC21	pop416	melanogaster	SRR21846004	AFR1	South-1-anc13
MC22	pop417	melanogaster	SRR21846003	AFR1	South-1-anc13
MC23	pop418	melanogaster	SRR21846001	AFR1	South-1-anc13
MC25	pop419	melanogaster	SRR21845999	AFR1	South-1-anc13
MC26	pop420	melanogaster	SRR21845998	AFR1	South-1-anc13
MC28	pop421	melanogaster	SRR21845997	AFR1	South-1-anc13
MC29	pop422	melanogaster	SRR21845996	AFR1	South-1-anc13
MW11	pop423	melanogaster	SRR21845995	AFR1	HD-anc1
MW25	pop424	melanogaster	SRR21845994	AFR1	South-minor-2-anc9
MW28	pop425	melanogaster	SRR21845993	AFR1	South-2-anc2
MW38	pop426	melanogaster	SRR21845992	AFR1	South-1-anc13
MW56	pop427	melanogaster	SRR21845990	AFR1	South-minor-2-anc9
N01	pop428	melanogaster	SRX766117	OOA	OOA-2-anc5
N02	pop429	melanogaster	SRR1663562	OOA	OOA-2-anc5
N04	pop430	melanogaster	SRX766121	OOA	OOA-2-anc5
N07	pop431	melanogaster	SRR1663565	OOA	OOA-2-anc5
N10	pop432	melanogaster	SRR1663566	OOA	OOA-2-anc5
N11	pop433	melanogaster	SRX766124	OOA	OOA-2-anc5
N16	pop434	melanogaster	SRR1663571	OOA	OOA-2-anc5
N18	pop435	melanogaster	SRX766130	OOA	OOA-2-anc5
N19	pop436	melanogaster	SRX766131	OOA	NA
N22	pop437	melanogaster	SRX766132	OOA	NA
N23	pop438	melanogaster	SRX766133	OOA	OOA-2-anc5
N30	pop439	melanogaster	SRX766137	OOA	OOA-2-anc5
NG1N	pop440	melanogaster	SRR189263	AFR2	West-anc3
NG3N	pop441	melanogaster	SRR189264	AFR2	West-anc3
NG6N	pop442	melanogaster	SRR189414	AFR2	West-anc3
NG7	pop443	melanogaster	SRR189266	OOA	NA
NG9	pop444	melanogaster	SRR189267	AFR2	West-anc3
NG10N	pop445	melanogaster	SRR189268	AFR2	West-anc3
NMB15-05	pop446	melanogaster	SRR21845989	AFR1	NA
NMB15-14	pop447	melanogaster	SRR21845988	AFR1	NA
NMB15-28	pop448	melanogaster	SRR21845987	AFR1	NA
NMB15-29	pop449	melanogaster	SRR21845986	AFR1	NA
NMB15-35	pop450	melanogaster	SRR21845985	AFR1	NA
NMB15-42A	pop451	melanogaster	SRR21845984	AFR1	South-minor-2-anc9
NMB15-42B	pop452	melanogaster	SRR21845983	AFR1	South-minor-2-anc9
OK91	pop453	melanogaster	SRR21845982	OOA	NA
RAL-49	pop454	melanogaster	SRR834536	OOA	OOA-1-anc10
RAL-57	pop455	melanogaster	SRR834542	OOA	OOA-1-anc10
RAL-73	pop456	melanogaster	SRX020759	OOA	OOA-1-anc10
RAL-101	pop457	melanogaster	SRR834550	OOA	OOA-1-anc10
RAL-136	pop458	melanogaster	SRX021009	OOA	OOA-1-anc10
RAL-149	pop459	melanogaster	SRR834524	OOA	OOA-1-anc10
RAL-195	pop460	melanogaster	SRX005977	OOA	OOA-1-anc10
RAL-235	pop461	melanogaster	SRX021040	OOA	OOA-1-anc10
RAL-256	pop462	melanogaster	SRX021041	OOA	OOA-1-anc10
RAL-319	pop463	melanogaster	SRX155994	OOA	OOA-1-anc10
RAL-352	pop464	melanogaster	SRX021042	OOA	OOA-1-anc10
RAL-354	pop465	melanogaster	SRX021043	OOA	OOA-1-anc10
RAL-356	pop466	melanogaster	SRX021052	OOA	OOA-1-anc10
RAL-382	pop467	melanogaster	SRR834531	OOA	OOA-1-anc10
RAL-528	pop468	melanogaster	SRX021054	OOA	OOA-1-anc10
RAL-535	pop469	melanogaster	SRR834533	OOA	OOA-1-anc10
RAL-627	pop470	melanogaster	SRX021058	OOA	OOA-1-anc10
RAL-712	pop471	melanogaster	SRX006139	OOA	OOA-1-anc10
RAL-737	pop472	melanogaster	SRR834508	OOA	OOA-1-anc10
RAL-819	pop473	melanogaster	SRX021063	OOA	OOA-1-anc10
RAL-913	pop474	melanogaster	SRX021094	OOA	OOA-1-anc10
RAL21	pop475	melanogaster	SRR834516	OOA	OOA-1-anc10
RAL40	pop476	melanogaster	SRR834517	OOA	OOA-1-anc10
RAL42	pop477	melanogaster	SRX156028	OOA	OOA-1-anc10
RAL45	pop478	melanogaster	SRR834537	OOA	OOA-1-anc10
RAL75	pop479	melanogaster	SRX021103	OOA	OOA-1-anc10
RAL142	pop480	melanogaster	SRX021104	OOA	OOA-1-anc10
RAL158	pop481	melanogaster	SRX023834	OOA	OOA-1-anc10
RAL208	pop482	melanogaster	SRR834552	OOA	OOA-1-anc10
RAL217	pop483	melanogaster	SRX021235	OOA	OOA-1-anc10
RAL223	pop484	melanogaster	SRX021255	OOA	OOA-1-anc10
RAL227	pop485	melanogaster	SRX006155	OOA	OOA-1-anc10
RAL228	pop486	melanogaster	SRX021261	OOA	OOA-1-anc10
RAL229	pop487	melanogaster	SRX021262	OOA	OOA-1-anc10
RAL239	pop488	melanogaster	SRR835037	OOA	OOA-1-anc10
RAL280	pop489	melanogaster	SRX021268	OOA	OOA-1-anc10
RAL306	pop490	melanogaster	SRX156002	OOA	OOA-1-anc10
RAL320	pop491	melanogaster	SRX021272	OOA	OOA-1-anc10
RAL321	pop492	melanogaster	SRX021273	OOA	OOA-1-anc10
RAL355	pop493	melanogaster	SRX021282	OOA	OOA-1-anc10
RAL367	pop494	melanogaster	SRX024362	OOA	OOA-1-anc10
RAL370	pop495	melanogaster	SRR835043	OOA	OOA-1-anc10
RAL377	pop496	melanogaster	SRX156031	OOA	OOA-1-anc10
RAL427	pop497	melanogaster	SRX021290	OOA	OOA-1-anc10
RAL461	pop498	melanogaster	SRR835046	OOA	OOA-1-anc10
RAL491	pop499	melanogaster	SRR933581	OOA	NA
RAL505	pop500	melanogaster	SRX156004	OOA	OOA-1-anc10
RAL508	pop501	melanogaster	SRR835097	OOA	OOA-1-anc10
RAL509	pop502	melanogaster	SRX021508	OOA	OOA-1-anc10
RAL513	pop503	melanogaster	SRX006162	OOA	OOA-1-anc10
RAL517	pop504	melanogaster	SRR933587	OOA	OOA-1-anc10
RAL530	pop505	melanogaster	SRX021380	OOA	OOA-1-anc10
RAL531	pop506	melanogaster	SRX021382	OOA	OOA-1-anc10
RAL596	pop507	melanogaster	SRR835100	OOA	OOA-1-anc10
RAL703	pop508	melanogaster	SRR933592	OOA	OOA-1-anc10
RAL705	pop509	melanogaster	SRX021384	OOA	OOA-1-anc10
RAL716	pop510	melanogaster	SRX021385	OOA	OOA-1-anc10
RAL727	pop511	melanogaster	SRX021386	OOA	OOA-1-anc10
RAL757	pop512	melanogaster	SRX023455	OOA	OOA-1-anc10
RAL761	pop513	melanogaster	SRX021388	OOA	OOA-1-anc10
RAL783	pop514	melanogaster	SRX021389	OOA	OOA-1-anc10
RAL787	pop515	melanogaster	SRX021390	OOA	OOA-1-anc10
RAL790	pop516	melanogaster	SRR835341	OOA	OOA-1-anc10
RAL796	pop517	melanogaster	SRX021399	OOA	OOA-1-anc10
RAL801	pop518	melanogaster	SRX021400	OOA	OOA-1-anc10
RAL804	pop519	melanogaster	SRX021478	OOA	OOA-1-anc10
RAL805	pop520	melanogaster	SRR835054	OOA	OOA-1-anc10
RAL818	pop521	melanogaster	SRX021476	OOA	OOA-1-anc10
RAL822	pop522	melanogaster	SRX021477	OOA	OOA-1-anc10
RAL832	pop523	melanogaster	SRX156036	OOA	OOA-1-anc10
RAL843	pop524	melanogaster	SRX155993	OOA	OOA-1-anc10
RAL850	pop525	melanogaster	SRX006176	OOA	OOA-1-anc10
RAL859	pop526	melanogaster	SRX021494	OOA	OOA-1-anc10
RAL879	pop527	melanogaster	SRX021496	OOA	OOA-1-anc10
RAL882	pop528	melanogaster	SRX021527	OOA	OOA-1-anc10
RAL887	pop529	melanogaster	SRX023838	OOA	OOA-1-anc10
RAL892	pop530	melanogaster	SRX023457	OOA	OOA-1-anc10
RAL897	pop531	melanogaster	SRX156023	OOA	OOA-1-anc10
RAL900	pop532	melanogaster	SRX021502	OOA	OOA-1-anc10
RAL911	pop533	melanogaster	SRR835077	OOA	OOA-1-anc10
RC1	pop534	melanogaster	SRR189269	AFR2	East-anc4
RC5	pop535	melanogaster	SRR189270	AFR2	East-anc4
RG2	pop536	melanogaster	SRR189374	AFR2	NA
RG3	pop537	melanogaster	SRR189375	AFR2	NA
RG4N	pop538	melanogaster	SRR306634	AFR2	East-anc4
RG5	pop539	melanogaster	SRR189377	OOA	OOA-minor-1-anc11
RG6N	pop540	melanogaster	SRR306619	AFR2	East-anc4
RG7	pop541	melanogaster	SRR189380	AFR2	East-anc4
RG8	pop542	melanogaster	SRR189381	AFR2	East-anc4
RG9	pop543	melanogaster	SRR189382	AFR2	East-anc4
RG10	pop544	melanogaster	SRR189383	AFR2	East-anc4
RG11N	pop545	melanogaster	SRR189384	AFR2	East-anc4
RG13N	pop546	melanogaster	SRR189385	AFR2	East-anc4
RG15	pop547	melanogaster	SRX058350	AFR2	East-anc4
RG18N	pop548	melanogaster	SRX058351	AFR2	NA
RG19	pop549	melanogaster	SRX058352	AFR2	East-anc4
RG21N	pop550	melanogaster	SRX058353	AFR2	East-anc4
RG22	pop551	melanogaster	SRX058354	AFR2	East-anc4
RG24	pop552	melanogaster	SRX058357	AFR2	East-anc4
RG25	pop553	melanogaster	SRX058359	AFR2	East-anc4
RG28	pop554	melanogaster	SRX058360	AFR2	East-anc4
RG32N	pop555	melanogaster	SRX058362	AFR2	East-anc4
RG33	pop556	melanogaster	SRX058367	AFR2	East-anc4
RG34	pop557	melanogaster	SRX058368	AFR2	East-anc4
RG36	pop558	melanogaster	SRX058369	AFR2	East-anc4
RG38N	pop559	melanogaster	SRX058370	AFR2	East-anc4
RG39	pop560	melanogaster	SRX058371	AFR2	East-anc4
SB10	pop561	melanogaster	SRR1696817	OOA	NA
SB16	pop562	melanogaster	SRR1696818	AFR2	South-2-anc2
SB26	pop563	melanogaster	SRR1696819	AFR1	NA
SB31	pop564	melanogaster	SRR1696822	AFR1	NA
SB51	pop565	melanogaster	SRR1696824	AFR1	South-1-anc13
SD20N	pop566	melanogaster	SRR3734268	AFR1	NA
SD21N	pop567	melanogaster	SRR3734182	AFR1	South-minor-1-anc8
SD23N	pop568	melanogaster	SRR3734183	AFR1	South-minor-1-anc8
SD24N	pop569	melanogaster	SRR3734271	AFR1	NA
SD42N	pop570	melanogaster	SRR3734273	AFR1	NA
SD43N	pop571	melanogaster	SRR3734275	AFR2	Ethiopia-anc7
SD44N	pop572	melanogaster	SRR3734276	AFR1	NA
SD45	pop573	melanogaster	SRR3734277	AFR1	South-2-anc2
SD47N	pop574	melanogaster	SRR3734278	AFR1	NA
SD63N	pop575	melanogaster	SRR3734279	AFR1	NA
SD64N	pop576	melanogaster	SRR1696825	AFR1	NA
SD65N	pop577	melanogaster	SRR3734304	AFR2	Ethiopia-anc7
SD68N	pop578	melanogaster	SRR3734305	AFR2	Ethiopia-anc7
SD72N	pop579	melanogaster	SRR3734306	AFR2	Ethiopia-anc7
SD90N	pop580	melanogaster	SRR3734307	AFR2	Ethiopia-anc7
SD92N	pop581	melanogaster	SRR3734318	AFR2	Ethiopia-anc7
SD94N	pop582	melanogaster	SRR3734319	AFR2	Ethiopia-anc7
SD98	pop583	melanogaster	SRR3734320	AFR2	Ethiopia-anc7
SD101N	pop584	melanogaster	SRR1696869	AFR2	South-2-anc2
SD104N	pop585	melanogaster	SRR3734321	AFR2	Ethiopia-anc7
SD105N	pop586	melanogaster	SRR3734331	AFR2	Ethiopia-anc7
SD106N	pop587	melanogaster	SRR3734333	AFR2	Ethiopia-anc7
SD109N	pop588	melanogaster	SRR3734334	AFR2	Ethiopia-anc7
SD113N	pop589	melanogaster	SRR3734335	AFR2	Ethiopia-anc7
SD114N	pop590	melanogaster	SRR3734337	AFR2	Ethiopia-anc7
SD115N	pop591	melanogaster	SRR3734344	AFR2	Ethiopia-anc7
SD116N	pop592	melanogaster	SRR3734345	AFR2	Ethiopia-anc7
SD117N	pop593	melanogaster	SRR3734346	AFR2	Ethiopia-anc7
SD145	pop594	melanogaster	SRR1703033	AFR1	NA
SE16	pop595	melanogaster	SRR1696973	AFR1	NA
SE55	pop596	melanogaster	SRR1696974	AFR1	South-2-anc2
SE63	pop597	melanogaster	SRR1696985	AFR1	South-2-anc2
SF110	pop598	melanogaster	SRR1696986	AFR1	South-2-anc2
SF332	pop599	melanogaster	SRR1696987	AFR1	NA
SF428	pop600	melanogaster	SRR1696988	AFR1	NA
SF447	pop601	melanogaster	SRR1696989	AFR1	NA
SP39N	pop602	melanogaster	SRR3734348	AFR2	Ethiopia-anc7
SP75N	pop603	melanogaster	SRR3734349	AFR2	Ethiopia-anc7
SP80	pop604	melanogaster	SRR306623	AFR1	South-1-anc13
SP83N	pop605	melanogaster	SRR306632	AFR1	NA
SP87N	pop606	melanogaster	SRR3734360	AFR2	Ethiopia-anc7
SP95N	pop607	melanogaster	SRR3734361	OOA	OOA-minor-2-anc12
SP107N	pop608	melanogaster	SRR189277	AFR1	South-2-anc2
SP115N	pop609	melanogaster	SRR306631	AFR1	NA
SP173	pop610	melanogaster	SRR189279	AFR1	NA
SP188	pop611	melanogaster	SRR3734362	OOA	NA
SP201N	pop612	melanogaster	SRR306614	AFR1	South-minor-2-anc9
SP213N	pop613	melanogaster	SRR3734363	OOA	NA
SP221	pop614	melanogaster	SRR3734365	OOA	NA
SP235	pop615	melanogaster	SRR3734366	OOA	OOA-minor-2-anc12
SP241	pop616	melanogaster	SRR3734367	AFR2	Ethiopia-anc7
SP249N	pop617	melanogaster	SRR3734368	OOA	NA
SP254	pop618	melanogaster	SRR3734369	OOA	NA
SP267N	pop619	melanogaster	SRR3734371	OOA	NA
SP287N	pop620	melanogaster	SRR3734374	OOA	NA
SP291N	pop621	melanogaster	SRR189281	AFR1	NA
SP315N	pop622	melanogaster	SRR3734375	OOA	NA
SP323N	pop623	melanogaster	SRR3734376	OOA	NA
SP335N	pop624	melanogaster	SRR3734377	OOA	OOA-minor-2-anc12
T01	pop625	melanogaster	SRX766175	OOA	NA
T04	pop626	melanogaster	SRX766176	OOA	NA
T07	pop627	melanogaster	SRR1663583	OOA	NA
T09	pop628	melanogaster	SRX766179	OOA	NA
T10	pop629	melanogaster	SRX766180	OOA	NA
T14A	pop630	melanogaster	SRX766181	OOA	NA
T24	pop631	melanogaster	SRX766184	OOA	NA
T29A	pop632	melanogaster	SRR1663591	OOA	NA
T30A	pop633	melanogaster	SRX766187	OOA	OOA-1-anc10
T36B	pop634	melanogaster	SRX766189	OOA	NA
T39	pop635	melanogaster	SRX766190	OOA	NA
TZ8	pop636	melanogaster	SRR189272	AFR2	South-2-anc2
TZ10	pop637	melanogaster	SRR189273	AFR2	South-2-anc2
TZ14	pop638	melanogaster	SRR189274	AFR1	South-2-anc2
UG5N	pop639	melanogaster	SRR189412	AFR2	East-anc4
UG7	pop640	melanogaster	SRR189265	AFR2	East-anc4
UG19	pop641	melanogaster	SRR189415	AFR2	East-anc4
UG28N	pop642	melanogaster	SRR189416	AFR2	East-anc4
UK2	pop643	melanogaster	SRR1696991	AFR2	NA
UK10	pop644	melanogaster	SRR1696992	AFR2	NA
UK57	pop645	melanogaster	SRR1696993	AFR2	East-anc4
UK73	pop646	melanogaster	SRR1696994	AFR2	NA
UK120	pop647	melanogaster	SRR1696995	AFR2	East-anc4
UM37	pop648	melanogaster	SRR306611	AFR2	NA
UM118	pop649	melanogaster	SRR306609	AFR2	NA
UM526	pop650	melanogaster	SRR306612	AFR2	NA
Z52	pop651	melanogaster	SRR21845981	AFR1	NA
ZH13	pop652	melanogaster	SRR21845977	AFR1	NA
ZH16	pop653	melanogaster	SRR21846095	AFR1	HD-anc1
ZH18	pop654	melanogaster	SRR21846094	AFR1	NA
ZH19	pop655	melanogaster	SRR21846093	AFR1	NA
ZH20	pop656	melanogaster	SRR21846092	AFR1	HD-anc1
ZH21	pop657	melanogaster	SRR21846091	AFR1	HD-anc1
ZH23	pop658	melanogaster	SRR1663598	AFR1	South-2-anc2
ZH26	pop659	melanogaster	SRR1663599	OOA	NA
ZH27	pop660	melanogaster	SRR21846090	AFR1	NA
ZH29	pop661	melanogaster	SRR21846089	AFR1	HD-anc1
ZH32	pop662	melanogaster	SRR21846088	AFR1	NA
ZH33	pop663	melanogaster	SRR21846087	AFR1	HD-anc1
ZH40	pop664	melanogaster	SRR21846085	AFR1	NA
ZH42	pop665	melanogaster	SRR21846084	AFR1	HD-anc1
ZI10	pop666	melanogaster	SRR203502	AFR1	NA
ZI56	pop667	melanogaster	SRR203226	AFR1	South-minor-2-anc9
ZI76	pop668	melanogaster	SRR654551	AFR1	NA
ZI91	pop669	melanogaster	SRR654662	AFR1	South-2-anc2
ZI103	pop670	melanogaster	SRR248130	AFR1	South-2-anc2
ZI104	pop671	melanogaster	SRR654664	AFR1	South-2-anc2
ZI114N	pop672	melanogaster	SRR203336	AFR1	South-1-anc13
ZI117	pop673	melanogaster	SRR203232	AFR1	South-1-anc13
ZI118N	pop674	melanogaster	SRR326933	AFR1	South-1-anc13
ZI126	pop675	melanogaster	SRR204007	AFR1	South-2-anc2
ZI129	pop676	melanogaster	SRR203474	AFR1	South-1-anc13
ZI134N	pop677	melanogaster	SRR326790	AFR1	South-1-anc13
ZI136	pop678	melanogaster	SRR202089	AFR1	South-minor-2-anc9
ZI138	pop679	melanogaster	SRR353759	AFR1	South-2-anc2
ZI152	pop680	melanogaster	SRR346921	AFR1	South-minor-2-anc9
ZI157	pop681	melanogaster	SRR248129	AFR1	South-1-anc13
ZI161	pop682	melanogaster	SRR654553	AFR1	South-1-anc13
ZI164	pop683	melanogaster	SRR210787	AFR1	South-1-anc13
ZI165	pop684	melanogaster	SRR326800	AFR1	South-1-anc13
ZI167	pop685	melanogaster	SRR203330	AFR1	South-1-anc13
ZI170	pop686	melanogaster	SRR210794	AFR1	South-1-anc13
ZI172	pop687	melanogaster	SRR203069	AFR1	South-1-anc13
ZI173	pop688	melanogaster	SRR203473	AFR1	South-1-anc13
ZI176	pop689	melanogaster	SRR203068	AFR1	South-1-anc13
ZI181	pop690	melanogaster	SRR654669	AFR1	NA
ZI182	pop691	melanogaster	SRR202123	AFR1	South-minor-2-anc9
ZI184	pop692	melanogaster	SRR203230	AFR1	South-2-anc2
ZI185	pop693	melanogaster	SRR203468	AFR1	NA
ZI188	pop694	melanogaster	SRR203234	AFR1	NA
ZI198	pop695	melanogaster	SRR203238	AFR1	South-minor-2-anc9
ZI199	pop696	melanogaster	SRR203506	AFR1	South-2-anc2
ZI200	pop697	melanogaster	SRR326798	AFR1	South-minor-2-anc9
ZI202	pop698	melanogaster	SRR202127	AFR1	South-1-anc13
ZI206	pop699	melanogaster	SRR354001	AFR1	South-minor-2-anc9
ZI241	pop700	melanogaster	SRR203349	AFR1	South-1-anc13
ZI250	pop701	melanogaster	SRR326797	AFR1	NA
ZI251N	pop702	melanogaster	SRR203327	AFR1	South-2-anc2
ZI252	pop703	melanogaster	SRR203510	AFR1	South-1-anc13
ZI311N	pop704	melanogaster	SRR248059	AFR1	South-2-anc2
ZI313	pop705	melanogaster	SRR309275	AFR1	NA
ZI314	pop706	melanogaster	SRR203475	AFR1	South-1-anc13
ZI316	pop707	melanogaster	SRR654676	AFR1	South-2-anc2
ZI344	pop708	melanogaster	SRR203227	AFR1	NA
ZI348	pop709	melanogaster	SRR353999	AFR1	South-1-anc13
ZI352	pop710	melanogaster	SRR354003	AFR1	South-2-anc2
ZI400	pop711	melanogaster	SRR203509	AFR1	South-1-anc13
ZI402	pop712	melanogaster	SRR203500	AFR1	South-1-anc13
ZI405	pop713	melanogaster	SRR353758	AFR1	South-1-anc13
ZI413	pop714	melanogaster	SRR326795	AFR1	South-2-anc2
ZI471	pop715	melanogaster	SRR346931	AFR1	NA
ZI517	pop716	melanogaster	SRR248123	AFR1	South-2-anc2
ZI524	pop717	melanogaster	SRR189423	AFR1	NA
ZL130	pop718	melanogaster	SRR306616	OOA	OOA-minor-1-anc11
ZO12	pop719	melanogaster	SRR306618	OOA	NA
ZO65	pop720	melanogaster	SRR189283	AFR1	South-2-anc2
ZS2	pop721	melanogaster	SRR1663602	AFR1	NA
ZS5	pop722	melanogaster	SRR21846083	AFR1	NA
ZS6	pop723	melanogaster	SRR21846082	AFR1	NA
ZS8	pop724	melanogaster	SRR21846081	AFR1	South-2-anc2
ZS10	pop725	melanogaster	SRR21846080	AFR1	South-2-anc2
ZS11	pop726	melanogaster	SRX058373	AFR1	Sub-Saharan-African-population-Zimbabwe-(Sengwa)
ZS29	pop727	melanogaster	SRR21846079	AFR1	South-2-anc2
ZS30	pop728	melanogaster	SRR21846078	AFR1	South-2-anc2
ZS37-1-HE	pop729	melanogaster	SRR21846074	AFR1	South-2-anc2
ZS40	pop730	melanogaster	SRR21846077	AFR1	South-minor-2-anc9
ZS49	pop731	melanogaster	SRR21846076	AFR1	South-minor-2-anc9
ZS53	pop732	melanogaster	SRR21846073	AFR1	NA
ZS56	pop733	melanogaster	SRR21846072	AFR1	NA
ZW09	pop734	melanogaster	SRR1663603	AFR1	NA
ZW139	pop735	melanogaster	SRR1663604	AFR1	NA
ZW140	pop736	melanogaster	SRR1663605	AFR1	South-1-anc13
ZW142	pop737	melanogaster	SRR1663606	AFR1	South-1-anc13
ZW144	pop738	melanogaster	SRR1663607	AFR1	South-1-anc13
ZW155	pop739	melanogaster	SRR1663608	AFR1	NA
ZW177	pop740	melanogaster	SRR1663609	AFR1	South-1-anc13
ZW184	pop741	melanogaster	SRR1663610	OOA	OOA-2-anc5
ZW185	pop742	melanogaster	SRR1663611	AFR1	NA
