## Supplementary material for "Sex-biased duplicates are rapidly generated during *Drosophila* tRNA repertoire evolution": S7_supplement

-1	NC_004354.4.tRNA12-SerAGA	1	Acceptor Stem
-1	NC_004354.4.tRNA12-SerAGA	201	T-Loop
-1	NC_004354.4.tRNA12-SerAGA	213	Acceptor Stem
-1	NC_004354.4.tRNA12-SerAGA	40	Anticodon Stem
-1	NC_004354.4.tRNA13-SerAGA	173	Variable Loop
-1	NC_004354.4.tRNA13-SerAGA	213	Acceptor Stem
-1	NC_004354.4.tRNA13-SerAGA	213	Acceptor Stem
-1	NC_004354.4.tRNA13-SerAGA	213	Acceptor Stem
-1	NC_004354.4.tRNA13-SerAGA	36	Anticodon Stem
-1	NC_004354.4.tRNA13-SerAGA	6	Acceptor Stem
-1	NC_004354.4.tRNA20-SerAGA	1	Acceptor Stem
-1	NC_004354.4.tRNA20-SerAGA	165	Anticodon Stem
-1	NC_004354.4.tRNA22-SerCGA	157	Intron
-1	NC_004354.4.tRNA22-SerCGA	16	D-Stem
-1	NC_004354.4.tRNA22-SerCGA	200	T-Loop
-1	NC_004354.4.tRNA22-SerCGA	213	Acceptor Stem
-1	NC_004354.4.tRNA23-SerAGA	207	T-Stem
-1	NC_004354.4.tRNA23-SerAGA	6	Acceptor Stem
-1	NC_004354.4.tRNA24-SerAGA	7	Acceptor Stem
-1	NC_004354.4.tRNA6-SerCGA	1	Acceptor Stem
-1	NC_004354.4.tRNA6-SerCGA	173	Variable Loop
-1	NC_004354.4.tRNA6-SerCGA	36	Anticodon Stem
-1	NC_004354.4.tRNA6-SerCGA	39	Anticodon Stem
-1	NC_004354.4.tRNA6-SerCGA	4	Acceptor Stem
-1	NC_004354.4.tRNA7-SerCGA	167	Anticodon Stem
-1	NC_004354.4.tRNA7-SerCGA	183	Variable Loop
-1	NC_004354.4.tRNA7-SerCGA	31	D-Stem
-1	NC_004354.4.tRNA7-SerCGA	7	Acceptor Stem
-1	NT_033777.3.tRNA1-ArgTCG	199	T-Loop
-1	NT_033777.3.tRNA12-PheGAA	17	D-Stem
-1	NT_033777.3.tRNA12-PheGAA	197	T-Loop
-1	NT_033777.3.tRNA12-PheGAA	204	T-Stem
-1	NT_033777.3.tRNA12-PheGAA	35	Anticodon Stem
-1	NT_033777.3.tRNA14-ThrAGT	157	Intron
-1	NT_033777.3.tRNA14-ThrAGT	16	D-Stem
-1	NT_033777.3.tRNA14-ThrAGT	160	Anticodon Stem
-1	NT_033777.3.tRNA14-ThrAGT	201	T-Loop
-1	NT_033777.3.tRNA14-ThrAGT	206	T-Stem
-1	NT_033777.3.tRNA14-ThrAGT	213	Acceptor Stem
-1	NT_033777.3.tRNA14-ThrAGT	26	D-Loop
-1	NT_033777.3.tRNA14-ThrAGT	37	Anticodon Stem
-1	NT_033777.3.tRNA14-ThrAGT	41	Anticodon Stem
-1	NT_033777.3.tRNA14-ThrAGT	7	Acceptor Stem
-1	NT_033777.3.tRNA15-ValCAC	1	Acceptor Stem
-1	NT_033777.3.tRNA15-ValCAC	192	T-Stem
-1	NT_033777.3.tRNA15-ValCAC	199	T-Loop
-1	NT_033777.3.tRNA15-ValCAC	208	T-Stem
-1	NT_033777.3.tRNA15-ValCAC	214	Acceptor Stem
-1	NT_033777.3.tRNA18-AlaAGC	183	Variable Loop
-1	NT_033777.3.tRNA18-AlaAGC	187	Variable Loop
-1	NT_033777.3.tRNA18-AlaAGC	191	T-Stem
-1	NT_033777.3.tRNA18-AlaAGC	192	T-Stem
-1	NT_033777.3.tRNA18-AlaAGC	193	T-Stem
-1	NT_033777.3.tRNA18-AlaAGC	197	T-Loop
-1	NT_033777.3.tRNA18-AlaAGC	202	T-Loop
-1	NT_033777.3.tRNA18-AlaAGC	211	Acceptor Stem
-1	NT_033777.3.tRNA18-AlaAGC	32	D-Stem
-1	NT_033777.3.tRNA19-ProTGG	1	Acceptor Stem
-1	NT_033777.3.tRNA19-ProTGG	17	D-Stem
-1	NT_033777.3.tRNA19-ProTGG	186	Variable Loop
-1	NT_033777.3.tRNA19-ProTGG	191	T-Stem
-1	NT_033777.3.tRNA19-ProTGG	193	T-Stem
-1	NT_033777.3.tRNA19-ProTGG	195	T-Loop
-1	NT_033777.3.tRNA19-ProTGG	35	Anticodon Stem
-1	NT_033777.3.tRNA20-ProTGG	15	D-Stem
-1	NT_033777.3.tRNA20-ProTGG	18	D-Stem
-1	NT_033777.3.tRNA20-ProTGG	190	T-Stem
-1	NT_033777.3.tRNA20-ProTGG	29	D-Loop
-1	NT_033777.3.tRNA21-AlaAGC	1	Acceptor Stem
-1	NT_033777.3.tRNA21-AlaAGC	191	T-Stem
-1	NT_033777.3.tRNA21-AlaAGC	208	T-Stem
-1	NT_033777.3.tRNA22-AlaAGC	162	Anticodon Stem
-1	NT_033777.3.tRNA22-AlaAGC	202	T-Loop
-1	NT_033777.3.tRNA23-AlaAGC	1	Acceptor Stem
-1	NT_033777.3.tRNA23-AlaAGC	14	D-Stem
-1	NT_033777.3.tRNA23-AlaAGC	161	Anticodon Stem
-1	NT_033777.3.tRNA23-AlaAGC	18	D-Stem
-1	NT_033777.3.tRNA23-AlaAGC	200	T-Loop
-1	NT_033777.3.tRNA23-AlaAGC	208	T-Stem
-1	NT_033777.3.tRNA23-AlaAGC	211	Acceptor Stem
-1	NT_033777.3.tRNA23-AlaAGC	22	D-Loop
-1	NT_033777.3.tRNA23-AlaAGC	37	Anticodon Stem
-1	NT_033777.3.tRNA23-AlaAGC	39	Anticodon Stem
-1	NT_033777.3.tRNA23-AlaAGC	41	Anticodon Stem
-1	NT_033777.3.tRNA23-AlaAGC	5	Acceptor Stem
-1	NT_033777.3.tRNA32-SerGCT	26	D-Loop
-1	NT_033777.3.tRNA33-SerGCT	181	Variable Loop
-1	NT_033777.3.tRNA33-SerGCT	213	Acceptor Stem
-1	NT_033777.3.tRNA35-LeuTAA	173	Variable Loop
-1	NT_033777.3.tRNA35-LeuTAA	182	Variable Loop
-1	NT_033777.3.tRNA35-LeuTAA	187	Variable Loop
-1	NT_033777.3.tRNA4-GlyTCC	190	T-Stem
-1	NT_033777.3.tRNA4-GlyTCC	6	Acceptor Stem
-1	NT_033777.3.tRNA47-ValCAC	18	D-Stem
-1	NT_033777.3.tRNA47-ValCAC	184	Variable Loop
-1	NT_033777.3.tRNA47-ValCAC	201	T-Loop
-1	NT_033777.3.tRNA47-ValCAC	21	D-Loop
-1	NT_033777.3.tRNA47-ValCAC	211	Acceptor Stem
-1	NT_033777.3.tRNA47-ValCAC	214	Acceptor Stem
-1	NT_033777.3.tRNA47-ValCAC	34	D-Stem
-1	NT_033777.3.tRNA47-ValCAC	36	Anticodon Stem
-1	NT_033777.3.tRNA47-ValCAC	37	Anticodon Stem
-1	NT_033777.3.tRNA47-ValCAC	39	Anticodon Stem
-1	NT_033777.3.tRNA47-ValCAC	6	Acceptor Stem
-1	NT_033777.3.tRNA49-AlaAGC	12	D-Stem
-1	NT_033777.3.tRNA49-AlaAGC	156	Intron
-1	NT_033777.3.tRNA49-AlaAGC	183	Variable Loop
-1	NT_033777.3.tRNA49-AlaAGC	192	T-Stem
-1	NT_033777.3.tRNA49-AlaAGC	26	D-Loop
-1	NT_033777.3.tRNA49-AlaAGC	3	Acceptor Stem
-1	NT_033777.3.tRNA49-AlaAGC	33	D-Stem
-1	NT_033777.3.tRNA50-AlaAGC	18	D-Stem
-1	NT_033777.3.tRNA50-AlaAGC	19	D-Stem
-1	NT_033777.3.tRNA50-AlaAGC	200	T-Loop
-1	NT_033777.3.tRNA50-AlaAGC	207	T-Stem
-1	NT_033777.3.tRNA50-AlaAGC	209	T-Stem
-1	NT_033777.3.tRNA50-AlaAGC	28	D-Loop
-1	NT_033777.3.tRNA50-AlaAGC	29	D-Loop
-1	NT_033777.3.tRNA50-AlaAGC	31	D-Stem
-1	NT_033777.3.tRNA51-AlaAGC	159	Intron
-1	NT_033777.3.tRNA51-AlaAGC	204	T-Stem
-1	NT_033777.3.tRNA51-AlaAGC	207	T-Stem
-1	NT_033777.3.tRNA51-AlaAGC	211	Acceptor Stem
-1	NT_033777.3.tRNA51-AlaAGC	211	Acceptor Stem
-1	NT_033777.3.tRNA52-AlaAGC	1	Acceptor Stem
-1	NT_033777.3.tRNA52-AlaAGC	17	D-Stem
-1	NT_033777.3.tRNA52-AlaAGC	22	D-Loop
-1	NT_033777.3.tRNA52-AlaAGC	31	D-Stem
-1	NT_033777.3.tRNA52-AlaAGC	32	D-Stem
-1	NT_033777.3.tRNA52-AlaAGC	33	D-Stem
-1	NT_033777.3.tRNA52-AlaAGC	35	Anticodon Stem
-1	NT_033777.3.tRNA54-ThrAGT	15	D-Stem
-1	NT_033777.3.tRNA54-ThrAGT	163	Anticodon Stem
-1	NT_033777.3.tRNA54-ThrAGT	187	Variable Loop
-1	NT_033777.3.tRNA54-ThrAGT	200	T-Loop
-1	NT_033777.3.tRNA54-ThrAGT	23	D-Loop
-1	NT_033777.3.tRNA55-ThrAGT	1	Acceptor Stem
-1	NT_033777.3.tRNA55-ThrAGT	13	D-Stem
-1	NT_033777.3.tRNA55-ThrAGT	14	D-Stem
-1	NT_033777.3.tRNA55-ThrAGT	213	Acceptor Stem
-1	NT_033777.3.tRNA57-ProTGG	206	T-Stem
-1	NT_033777.3.tRNA58-ThrAGT	158	Intron
-1	NT_033777.3.tRNA58-ThrAGT	16	D-Stem
-1	NT_033777.3.tRNA58-ThrAGT	187	Variable Loop
-1	NT_033777.3.tRNA58-ThrAGT	204	T-Stem
-1	NT_033777.3.tRNA58-ThrAGT	209	T-Stem
-1	NT_033777.3.tRNA58-ThrAGT	22	D-Loop
-1	NT_033777.3.tRNA58-ThrAGT	39	Anticodon Stem
-1	NT_033777.3.tRNA58-ThrAGT	5	Acceptor Stem
-1	NT_033777.3.tRNA58-ThrAGT	6	Acceptor Stem
-1	NT_033777.3.tRNA62-SerGCT	1	Acceptor Stem
-1	NT_033777.3.tRNA62-SerGCT	166	Anticodon Stem
-1	NT_033777.3.tRNA62-SerGCT	198	T-Loop
-1	NT_033777.3.tRNA62-SerGCT	211	Acceptor Stem
-1	NT_033777.3.tRNA62-SerGCT	37	Anticodon Stem
-1	NT_033777.3.tRNA62-SerGCT	5	Acceptor Stem
-1	NT_033777.3.tRNA63-TyrGTA	153	Intron
-1	NT_033777.3.tRNA63-TyrGTA	29	D-Loop
-1	NT_033777.3.tRNA64-TyrGTA	45	Anticodon Loop
-1	NT_033777.3.tRNA65-TyrGTA	148	Intron
-1	NT_033777.3.tRNA65-TyrGTA	15	D-Stem
-1	NT_033777.3.tRNA65-TyrGTA	150	Intron
-1	NT_033777.3.tRNA65-TyrGTA	45	Anticodon Loop
-1	NT_033777.3.tRNA65-TyrGTA	46	Anticodon Loop
-1	NT_033777.3.tRNA76-GlyTCC	162	Anticodon Stem
-1	NT_033777.3.tRNA76-GlyTCC	209	T-Stem
-1	NT_033777.3.tRNA76-GlyTCC	24	D-Loop
-1	NT_033777.3.tRNA76-GlyTCC	32	D-Stem
-1	NT_033778.4.tRNA1-ArgACG	1	Acceptor Stem
-1	NT_033778.4.tRNA1-ArgACG	14	D-Stem
-1	NT_033778.4.tRNA1-ArgACG	183	Variable Loop
-1	NT_033778.4.tRNA1-ArgACG	192	T-Stem
-1	NT_033778.4.tRNA1-ArgACG	203	T-Loop
-1	NT_033778.4.tRNA1-ArgACG	213	Acceptor Stem
-1	NT_033778.4.tRNA1-ArgACG	213	Acceptor Stem
-1	NT_033778.4.tRNA1-ArgACG	6	Acceptor Stem
-1	NT_033778.4.tRNA100-LysCTT	209	T-Stem
-1	NT_033778.4.tRNA100-LysCTT	23	D-Loop
-1	NT_033778.4.tRNA100-LysCTT	31	D-Stem
-1	NT_033778.4.tRNA14-ThrTGT	26	D-Loop
-1	NT_033778.4.tRNA14-ThrTGT	40	Anticodon Stem
-1	NT_033778.4.tRNA15-ThrTGT	27	D-Loop
-1	NT_033778.4.tRNA16-MetCAT	1	Acceptor Stem
-1	NT_033778.4.tRNA16-MetCAT	162	Anticodon Stem
-1	NT_033778.4.tRNA16-MetCAT	23	D-Loop
-1	NT_033778.4.tRNA16-MetCAT	3	Acceptor Stem
-1	NT_033778.4.tRNA16-MetCAT	4	Acceptor Stem
-1	NT_033778.4.tRNA19-IleAAT	1	Acceptor Stem
-1	NT_033778.4.tRNA19-IleAAT	213	Acceptor Stem
-1	NT_033778.4.tRNA2-AsnGTT	207	T-Stem
-1	NT_033778.4.tRNA20-IleAAT	1	Acceptor Stem
-1	NT_033778.4.tRNA20-IleAAT	22	D-Loop
-1	NT_033778.4.tRNA21-IleAAT	204	T-Stem
-1	NT_033778.4.tRNA21-IleAAT	22	D-Loop
-1	NT_033778.4.tRNA22-IleAAT	192	T-Stem
-1	NT_033778.4.tRNA22-IleAAT	209	T-Stem
-1	NT_033778.4.tRNA22-IleAAT	211	Acceptor Stem
-1	NT_033778.4.tRNA22-IleAAT	213	Acceptor Stem
-1	NT_033778.4.tRNA22-IleAAT	22	D-Loop
-1	NT_033778.4.tRNA23-LeuCAA	1	Acceptor Stem
-1	NT_033778.4.tRNA23-LeuCAA	134	Intron
-1	NT_033778.4.tRNA23-LeuCAA	137	Intron
-1	NT_033778.4.tRNA23-LeuCAA	153	Intron
-1	NT_033778.4.tRNA23-LeuCAA	159	Intron
-1	NT_033778.4.tRNA23-LeuCAA	179	Variable Loop
-1	NT_033778.4.tRNA23-LeuCAA	181	Variable Loop
-1	NT_033778.4.tRNA23-LeuCAA	183	Variable Loop
-1	NT_033778.4.tRNA23-LeuCAA	195	T-Loop
-1	NT_033778.4.tRNA23-LeuCAA	50	Intron
-1	NT_033778.4.tRNA23-LeuCAA	51	Intron
-1	NT_033778.4.tRNA23-LeuCAA	58	Intron
-1	NT_033778.4.tRNA23-LeuCAA	59	Intron
-1	NT_033778.4.tRNA23-LeuCAA	61	Intron
-1	NT_033778.4.tRNA24-IleAAT	1	Acceptor Stem
-1	NT_033778.4.tRNA24-IleAAT	209	T-Stem
-1	NT_033778.4.tRNA24-IleAAT	22	D-Loop
-1	NT_033778.4.tRNA24-IleAAT	4	Acceptor Stem
-1	NT_033778.4.tRNA28-LeuAAG	194	T-Stem
-1	NT_033778.4.tRNA3-ArgACG	162	Anticodon Stem
-1	NT_033778.4.tRNA46-TrpCCA	198	T-Loop
-1	NT_033778.4.tRNA46-TrpCCA	213	Acceptor Stem
-1	NT_033778.4.tRNA46-TrpCCA	4	Acceptor Stem
-1	NT_033778.4.tRNA50-AlaCGC	1	Acceptor Stem
-1	NT_033778.4.tRNA50-AlaCGC	163	Anticodon Stem
-1	NT_033778.4.tRNA50-AlaCGC	39	Anticodon Stem
-1	NT_033778.4.tRNA51-AlaCGC	1	Acceptor Stem
-1	NT_033778.4.tRNA51-AlaCGC	2	Acceptor Stem
-1	NT_033778.4.tRNA52-AlaCGC	192	T-Stem
-1	NT_033778.4.tRNA52-AlaCGC	210	Acceptor Stem
-1	NT_033778.4.tRNA52-AlaCGC	211	Acceptor Stem
-1	NT_033778.4.tRNA52-AlaCGC	26	D-Loop
-1	NT_033778.4.tRNA52-AlaCGC	37	Anticodon Stem
-1	NT_033778.4.tRNA56-TrpCCA	22	D-Loop
-1	NT_033778.4.tRNA56-TrpCCA	7	Acceptor Stem
-1	NT_033778.4.tRNA72-GluTTC	10	D-Stem
-1	NT_033778.4.tRNA72-GluTTC	188	Variable Loop
-1	NT_033778.4.tRNA74-LeuAAG	156	Intron
-1	NT_033778.4.tRNA74-LeuAAG	197	T-Loop
-1	NT_033778.4.tRNA74-LeuAAG	201	T-Loop
-1	NT_033778.4.tRNA74-LeuAAG	41	Anticodon Stem
-1	NT_033778.4.tRNA74-LeuAAG	7	Acceptor Stem
-1	NT_033778.4.tRNA76-LeuCAA	137	Intron
-1	NT_033778.4.tRNA76-LeuCAA	138	Intron
-1	NT_033778.4.tRNA76-LeuCAA	14	D-Stem
-1	NT_033778.4.tRNA76-LeuCAA	140	Intron
-1	NT_033778.4.tRNA76-LeuCAA	148	Intron
-1	NT_033778.4.tRNA76-LeuCAA	149	Intron
-1	NT_033778.4.tRNA76-LeuCAA	163	Anticodon Stem
-1	NT_033778.4.tRNA76-LeuCAA	167	Anticodon Stem
-1	NT_033778.4.tRNA77-IleAAT	191	T-Stem
-1	NT_033778.4.tRNA77-IleAAT	200	T-Loop
-1	NT_033778.4.tRNA77-IleAAT	213	Acceptor Stem
-1	NT_033778.4.tRNA77-IleAAT	30	D-Loop
-1	NT_033778.4.tRNA8-ArgACG	1	Acceptor Stem
-1	NT_033778.4.tRNA8-ArgACG	213	Acceptor Stem
-1	NT_033778.4.tRNA81-MetCAT	162	Anticodon Stem
-1	NT_033778.4.tRNA81-MetCAT	191	T-Stem
-1	NT_033778.4.tRNA81-MetCAT	193	T-Stem
-1	NT_033778.4.tRNA81-MetCAT	195	T-Loop
-1	NT_033778.4.tRNA81-MetCAT	200	T-Loop
-1	NT_033778.4.tRNA82-ArgTCT	1	Acceptor Stem
-1	NT_033778.4.tRNA83-ThrTGT	187	Variable Loop
-1	NT_033778.4.tRNA83-ThrTGT	197	T-Loop
-1	NT_033778.4.tRNA84-ThrTGT	207	T-Stem
-1	NT_033778.4.tRNA84-ThrTGT	34	D-Stem
-1	NT_033778.4.tRNA87-ThrAGT	18	D-Stem
-1	NT_033778.4.tRNA87-ThrAGT	200	T-Loop
-1	NT_033778.4.tRNA87-ThrAGT	204	T-Stem
-1	NT_033778.4.tRNA87-ThrAGT	210	Acceptor Stem
-1	NT_033778.4.tRNA9-ArgACG	213	Acceptor Stem
-1	NT_033778.4.tRNA92-AsnGTT	190	T-Stem
-1	NT_033778.4.tRNA92-AsnGTT	213	Acceptor Stem
-1	NT_033778.4.tRNA93-ArgACG	163	Anticodon Stem
-1	NT_033778.4.tRNA93-ArgACG	183	Variable Loop
-1	NT_033778.4.tRNA93-ArgACG	188	Variable Loop
-1	NT_033778.4.tRNA93-ArgACG	2	Acceptor Stem
-1	NT_033778.4.tRNA93-ArgACG	39	Anticodon Stem
-1	NT_033778.4.tRNA94-LysCTT	213	Acceptor Stem
-1	NT_033778.4.tRNA96-LysCTT	198	T-Loop
-1	NT_033778.4.tRNA96-LysCTT	213	Acceptor Stem
-1	NT_033778.4.tRNA96-LysCTT	40	Anticodon Stem
-1	NT_033778.4.tRNA96-LysCTT	42	Anticodon Loop
-1	NT_033778.4.tRNA99-AsnGTT	190	T-Stem
-1	NT_033778.4.tRNA99-AsnGTT	207	T-Stem
-1	NT_033778.4.tRNA99-AsnGTT	213	Acceptor Stem
-1	NT_033778.4.tRNA99-AsnGTT	213	Acceptor Stem
-1	NT_033779.5.tRNA1-ArgTCT	14	D-Stem
-1	NT_033779.5.tRNA1-ArgTCT	189	Variable Loop
-1	NT_033779.5.tRNA1-ArgTCT	191	T-Stem
-1	NT_033779.5.tRNA1-ArgTCT	198	T-Loop
-1	NT_033779.5.tRNA1-ArgTCT	200	T-Loop
-1	NT_033779.5.tRNA10-TyrGTA	101	Intron
-1	NT_033779.5.tRNA10-TyrGTA	107	Intron
-1	NT_033779.5.tRNA10-TyrGTA	112	Intron
-1	NT_033779.5.tRNA10-TyrGTA	126	Intron
-1	NT_033779.5.tRNA10-TyrGTA	128	Intron
-1	NT_033779.5.tRNA10-TyrGTA	136	Intron
-1	NT_033779.5.tRNA10-TyrGTA	139	Intron
-1	NT_033779.5.tRNA10-TyrGTA	153	Intron
-1	NT_033779.5.tRNA10-TyrGTA	154	Intron
-1	NT_033779.5.tRNA10-TyrGTA	53	Intron
-1	NT_033779.5.tRNA10-TyrGTA	58	Intron
-1	NT_033779.5.tRNA10-TyrGTA	66	Intron
-1	NT_033779.5.tRNA10-TyrGTA	68	Intron
-1	NT_033779.5.tRNA10-TyrGTA	74	Intron
-1	NT_033779.5.tRNA10-TyrGTA	80	Intron
-1	NT_033779.5.tRNA10-TyrGTA	81	Intron
-1	NT_033779.5.tRNA10-TyrGTA	82	Intron
-1	NT_033779.5.tRNA10-TyrGTA	86	Intron
-1	NT_033779.5.tRNA10-TyrGTA	88	Intron
-1	NT_033779.5.tRNA10-TyrGTA	97	Intron
-1	NT_033779.5.tRNA12-LysTTT	189	Variable Loop
-1	NT_033779.5.tRNA12-LysTTT	190	T-Stem
-1	NT_033779.5.tRNA12-LysTTT	211	Acceptor Stem
-1	NT_033779.5.tRNA15-PheGAA	159	Intron
-1	NT_033779.5.tRNA15-PheGAA	191	T-Stem
-1	NT_033779.5.tRNA15-PheGAA	209	T-Stem
-1	NT_033779.5.tRNA15-PheGAA	21	D-Loop
-1	NT_033779.5.tRNA16-AspGTC	1	Acceptor Stem
-1	NT_033779.5.tRNA17-AspGTC	1	Acceptor Stem
-1	NT_033779.5.tRNA18-AspGTC	162	Anticodon Stem
-1	NT_033779.5.tRNA2-GlnCTG	30	D-Loop
-1	NT_033779.5.tRNA34-AspGTC	156	Intron
-1	NT_033779.5.tRNA34-AspGTC	163	Anticodon Stem
-1	NT_033779.5.tRNA34-AspGTC	187	Variable Loop
-1	NT_033779.5.tRNA34-AspGTC	37	Anticodon Stem
-1	NT_033779.5.tRNA35-TrpCCA	1	Acceptor Stem
-1	NT_033779.5.tRNA35-TrpCCA	10	D-Stem
-1	NT_033779.5.tRNA35-TrpCCA	3	Acceptor Stem
-1	NT_033779.5.tRNA37-TyrGTA	1	Acceptor Stem
-1	NT_033779.5.tRNA37-TyrGTA	133	Intron
-1	NT_033779.5.tRNA37-TyrGTA	137	Intron
-1	NT_033779.5.tRNA37-TyrGTA	138	Intron
-1	NT_033779.5.tRNA37-TyrGTA	140	Intron
-1	NT_033779.5.tRNA37-TyrGTA	142	Intron
-1	NT_033779.5.tRNA37-TyrGTA	144	Intron
-1	NT_033779.5.tRNA37-TyrGTA	151	Intron
-1	NT_033779.5.tRNA37-TyrGTA	154	Intron
-1	NT_033779.5.tRNA37-TyrGTA	196	T-Loop
-1	NT_033779.5.tRNA37-TyrGTA	209	T-Stem
-1	NT_033779.5.tRNA37-TyrGTA	213	Acceptor Stem
-1	NT_033779.5.tRNA37-TyrGTA	48	Intron
-1	NT_033779.5.tRNA37-TyrGTA	51	Intron
-1	NT_033779.5.tRNA37-TyrGTA	55	Intron
-1	NT_033779.5.tRNA37-TyrGTA	57	Intron
-1	NT_033779.5.tRNA37-TyrGTA	63	Intron
-1	NT_033779.5.tRNA37-TyrGTA	64	Intron
-1	NT_033779.5.tRNA37-TyrGTA	65	Intron
-1	NT_033779.5.tRNA38-GlnCTG	1	Acceptor Stem
-1	NT_033779.5.tRNA38-GlnCTG	15	D-Stem
-1	NT_033779.5.tRNA38-GlnCTG	157	Intron
-1	NT_033779.5.tRNA38-GlnCTG	213	Acceptor Stem
-1	NT_033779.5.tRNA39-GlnCTG	23	D-Loop
-1	NT_033779.5.tRNA39-GlnCTG	33	D-Stem
-1	NT_033779.5.tRNA40-GlnCTG	1	Acceptor Stem
-1	NT_033779.5.tRNA40-GlnCTG	31	D-Stem
-1	NT_033779.5.tRNA40-GlnCTG	32	D-Stem
-1	NT_033779.5.tRNA41-GlyGCC	1	Acceptor Stem
-1	NT_033779.5.tRNA41-GlyGCC	10	D-Stem
-1	NT_033779.5.tRNA41-GlyGCC	160	Anticodon Stem
-1	NT_033779.5.tRNA41-GlyGCC	17	D-Stem
-1	NT_033779.5.tRNA41-GlyGCC	187	Variable Loop
-1	NT_033779.5.tRNA41-GlyGCC	191	T-Stem
-1	NT_033779.5.tRNA41-GlyGCC	214	Acceptor Stem
-1	NT_033779.5.tRNA41-GlyGCC	31	D-Stem
-1	NT_033779.5.tRNA41-GlyGCC	34	D-Stem
-1	NT_033779.5.tRNA6-TyrGTA	1	Acceptor Stem
-1	NT_033779.5.tRNA6-TyrGTA	148	Intron
-1	NT_033779.5.tRNA6-TyrGTA	149	Intron
-1	NT_033779.5.tRNA6-TyrGTA	157	Intron
-1	NT_033779.5.tRNA6-TyrGTA	158	Intron
-1	NT_033779.5.tRNA6-TyrGTA	16	D-Stem
-1	NT_033779.5.tRNA6-TyrGTA	188	Variable Loop
-1	NT_033779.5.tRNA6-TyrGTA	201	T-Loop
-1	NT_033779.5.tRNA6-TyrGTA	3	Acceptor Stem
-1	NT_033779.5.tRNA6-TyrGTA	30	D-Loop
-1	NT_033779.5.tRNA6-TyrGTA	38	Anticodon Stem
-1	NT_033779.5.tRNA6-TyrGTA	39	Anticodon Stem
-1	NT_033779.5.tRNA6-TyrGTA	50	Intron
-1	NT_033779.5.tRNA6-TyrGTA	52	Intron
-1	NT_033779.5.tRNA8-AspGTC	194	T-Stem
-1	NT_037436.4.tRNA1-IleTAT	1	Acceptor Stem
-1	NT_037436.4.tRNA1-IleTAT	159	Intron
-1	NT_037436.4.tRNA13-CysGCA	1	Acceptor Stem
-1	NT_037436.4.tRNA13-CysGCA	186	Variable Loop
-1	NT_037436.4.tRNA13-CysGCA	187	Variable Loop
-1	NT_037436.4.tRNA13-CysGCA	191	T-Stem
-1	NT_037436.4.tRNA13-CysGCA	193	T-Stem
-1	NT_037436.4.tRNA13-CysGCA	207	T-Stem
-1	NT_037436.4.tRNA13-CysGCA	34	D-Stem
-1	NT_037436.4.tRNA13-CysGCA	39	Anticodon Stem
-1	NT_037436.4.tRNA13-CysGCA	5	Acceptor Stem
-1	NT_037436.4.tRNA13-CysGCA	6	Acceptor Stem
-1	NT_037436.4.tRNA14-CysGCA	159	Intron
-1	NT_037436.4.tRNA18-CysGCA	184	Variable Loop
-1	NT_037436.4.tRNA18-CysGCA	203	T-Loop
-1	NT_037436.4.tRNA18-CysGCA	205	T-Stem
-1	NT_037436.4.tRNA2-IleTAT	1	Acceptor Stem
-1	NT_037436.4.tRNA2-IleTAT	148	Intron
-1	NT_037436.4.tRNA2-IleTAT	153	Intron
-1	NT_037436.4.tRNA20-ValTAC	1	Acceptor Stem
-1	NT_037436.4.tRNA30-MetCAT	1	Acceptor Stem
-1	NT_037436.4.tRNA30-MetCAT	15	D-Stem
-1	NT_037436.4.tRNA30-MetCAT	201	T-Loop
-1	NT_037436.4.tRNA30-MetCAT	23	D-Loop
-1	NT_037436.4.tRNA30-MetCAT	30	D-Loop
-1	NT_037436.4.tRNA39-LeuCAG	14	D-Stem
-1	NT_037436.4.tRNA39-LeuCAG	159	Intron
-1	NT_037436.4.tRNA39-LeuCAG	18	D-Stem
-1	NT_037436.4.tRNA39-LeuCAG	26	D-Loop
-1	NT_037436.4.tRNA40-LeuCAG	159	Intron
-1	NT_037436.4.tRNA40-LeuCAG	210	Acceptor Stem
-1	NT_037436.4.tRNA40-LeuCAG	211	Acceptor Stem
-1	NT_037436.4.tRNA40-LeuCAG	214	Acceptor Stem
-1	NT_037436.4.tRNA41-LeuCAG	1	Acceptor Stem
-1	NT_037436.4.tRNA41-LeuCAG	165	Anticodon Stem
-1	NT_037436.4.tRNA41-LeuCAG	22	D-Loop
-1	NT_037436.4.tRNA41-LeuCAG	24	D-Loop
-1	NT_037436.4.tRNA41-LeuCAG	26	D-Loop
-1	NT_037436.4.tRNA41-LeuCAG	3	Acceptor Stem
-1	NT_037436.4.tRNA41-LeuCAG	30	D-Loop
-1	NT_037436.4.tRNA41-LeuCAG	7	Acceptor Stem
-1	NT_037436.4.tRNA43-LeuCAG	160	Anticodon Stem
-1	NT_037436.4.tRNA43-LeuCAG	206	T-Stem
-1	NT_037436.4.tRNA43-LeuCAG	214	Acceptor Stem
-1	NT_037436.4.tRNA43-LeuCAG	35	Anticodon Stem
-1	NT_037436.4.tRNA43-LeuCAG	36	Anticodon Stem
-1	NT_037436.4.tRNA43-LeuCAG	40	Anticodon Stem
-1	NT_037436.4.tRNA44-LeuCAG	24	D-Loop
-1	NT_037436.4.tRNA44-LeuCAG	26	D-Loop
-1	NT_037436.4.tRNA44-LeuCAG	40	Anticodon Stem
-1	NT_037436.4.tRNA44-LeuCAG	5	Acceptor Stem
-1	NT_037436.4.tRNA45-AlaAGC	17	D-Stem
-1	NT_037436.4.tRNA45-AlaAGC	18	D-Stem
-1	NT_037436.4.tRNA45-AlaAGC	32	D-Stem
-1	NT_037436.4.tRNA46-ValTAC	213	Acceptor Stem
0	NC_004354.4.tRNA16-ArgTCG	1	Acceptor Stem
0	NC_004354.4.tRNA16-ArgTCG	202	T-Loop
0	NC_004354.4.tRNA16-ArgTCG	204	T-Stem
0	NC_004354.4.tRNA16-ArgTCG	211	Acceptor Stem
0	NC_004354.4.tRNA16-ArgTCG	213	Acceptor Stem
0	NC_004354.4.tRNA2-ProCGG	201	T-Loop
0	NC_004354.4.tRNA2-ProCGG	208	T-Stem
0	NC_004354.4.tRNA25-PheGAA	41	Anticodon Stem
0	NC_004354.4.tRNA26-GlnTTG	190	T-Stem
0	NT_033777.3.tRNA10-ThrTGT	211	Acceptor Stem
0	NT_033777.3.tRNA10-ThrTGT	22	D-Loop
0	NT_033777.3.tRNA10-ThrTGT	34	D-Stem
0	NT_033777.3.tRNA10-ThrTGT	7	Acceptor Stem
0	NT_033777.3.tRNA24-GlyTCC	162	Anticodon Stem
0	NT_033777.3.tRNA24-GlyTCC	190	T-Stem
0	NT_033777.3.tRNA24-GlyTCC	4	Acceptor Stem
0	NT_033777.3.tRNA24-GlyTCC	6	Acceptor Stem
0	NT_033777.3.tRNA25-GlyTCC	193	T-Stem
0	NT_033777.3.tRNA25-GlyTCC	22	D-Loop
0	NT_033777.3.tRNA25-GlyTCC	31	D-Stem
0	NT_033777.3.tRNA25-GlyTCC	5	Acceptor Stem
0	NT_033777.3.tRNA26-ValCAC	1	Acceptor Stem
0	NT_033777.3.tRNA26-ValCAC	18	D-Stem
0	NT_033777.3.tRNA26-ValCAC	204	T-Stem
0	NT_033777.3.tRNA26-ValCAC	206	T-Stem
0	NT_033777.3.tRNA26-ValCAC	210	Acceptor Stem
0	NT_033777.3.tRNA27-AlaAGC	1	Acceptor Stem
0	NT_033777.3.tRNA27-AlaAGC	16	D-Stem
0	NT_033777.3.tRNA27-AlaAGC	39	Anticodon Stem
0	NT_033777.3.tRNA30-ThrCGT	1	Acceptor Stem
0	NT_033777.3.tRNA30-ThrCGT	189	Variable Loop
0	NT_033777.3.tRNA38-LeuTAG	1	Acceptor Stem
0	NT_033777.3.tRNA38-LeuTAG	12	D-Stem
0	NT_033777.3.tRNA38-LeuTAG	22	D-Loop
0	NT_033777.3.tRNA39-LeuTAG	183	Variable Loop
0	NT_033777.3.tRNA39-LeuTAG	186	Variable Loop
0	NT_033777.3.tRNA39-LeuTAG	202	T-Loop
0	NT_033777.3.tRNA39-LeuTAG	208	T-Stem
0	NT_033777.3.tRNA39-LeuTAG	213	Acceptor Stem
0	NT_033777.3.tRNA40-GlnTTG	1	Acceptor Stem
0	NT_033777.3.tRNA41-GlnTTG	186	Variable Loop
0	NT_033777.3.tRNA41-GlnTTG	37	Anticodon Stem
0	NT_033777.3.tRNA43-LeuCAA	140	Intron
0	NT_033777.3.tRNA43-LeuCAA	142	Intron
0	NT_033777.3.tRNA43-LeuCAA	143	Intron
0	NT_033777.3.tRNA43-LeuCAA	145	Intron
0	NT_033777.3.tRNA43-LeuCAA	146	Intron
0	NT_033777.3.tRNA43-LeuCAA	147	Intron
0	NT_033777.3.tRNA43-LeuCAA	151	Intron
0	NT_033777.3.tRNA43-LeuCAA	152	Intron
0	NT_033777.3.tRNA43-LeuCAA	153	Intron
0	NT_033777.3.tRNA43-LeuCAA	160	Anticodon Stem
0	NT_033777.3.tRNA43-LeuCAA	161	Anticodon Stem
0	NT_033777.3.tRNA43-LeuCAA	163	Anticodon Stem
0	NT_033777.3.tRNA43-LeuCAA	165	Anticodon Stem
0	NT_033777.3.tRNA43-LeuCAA	182	Variable Loop
0	NT_033777.3.tRNA43-LeuCAA	188	Variable Loop
0	NT_033777.3.tRNA43-LeuCAA	22	D-Loop
0	NT_033777.3.tRNA43-LeuCAA	29	D-Loop
0	NT_033777.3.tRNA43-LeuCAA	42	Anticodon Loop
0	NT_033777.3.tRNA43-LeuCAA	44	Anticodon Loop
0	NT_033777.3.tRNA43-LeuCAA	59	Intron
0	NT_033777.3.tRNA68-ArgACG	10	D-Stem
0	NT_033777.3.tRNA68-ArgACG	190	T-Stem
0	NT_033777.3.tRNA68-ArgACG	208	T-Stem
0	NT_033777.3.tRNA69-ArgACG	1	Acceptor Stem
0	NT_033777.3.tRNA69-ArgACG	17	D-Stem
0	NT_033777.3.tRNA69-ArgACG	2	Acceptor Stem
0	NT_033777.3.tRNA69-ArgACG	213	Acceptor Stem
0	NT_033777.3.tRNA69-ArgACG	25	D-Loop
0	NT_033777.3.tRNA69-ArgACG	29	D-Loop
0	NT_033777.3.tRNA69-ArgACG	30	D-Loop
0	NT_033777.3.tRNA69-ArgACG	5	Acceptor Stem
0	NT_033777.3.tRNA69-ArgACG	6	Acceptor Stem
0	NT_033777.3.tRNA70-ArgACG	187	Variable Loop
0	NT_033777.3.tRNA70-ArgACG	198	T-Loop
0	NT_033777.3.tRNA70-ArgACG	213	Acceptor Stem
0	NT_033777.3.tRNA71-ArgACG	10	D-Stem
0	NT_033777.3.tRNA71-ArgACG	14	D-Stem
0	NT_033777.3.tRNA71-ArgACG	2	Acceptor Stem
0	NT_033777.3.tRNA71-ArgACG	7	Acceptor Stem
0	NT_033777.3.tRNA72-ArgACG	12	D-Stem
0	NT_033777.3.tRNA72-ArgACG	17	D-Stem
0	NT_033777.3.tRNA72-ArgACG	211	Acceptor Stem
0	NT_033777.3.tRNA72-ArgACG	29	D-Loop
0	NT_033777.3.tRNA72-ArgACG	39	Anticodon Stem
0	NT_033777.3.tRNA73-AsnGTT	209	T-Stem
0	NT_033777.3.tRNA73-AsnGTT	213	Acceptor Stem
0	NT_033777.3.tRNA73-AsnGTT	4	Acceptor Stem
0	NT_033777.3.tRNA73-AsnGTT	42	Anticodon Loop
0	NT_033778.4.tRNA12-LeuCAG	193	T-Stem
0	NT_033778.4.tRNA12-LeuCAG	201	T-Loop
0	NT_033778.4.tRNA12-LeuCAG	214	Acceptor Stem
0	NT_033778.4.tRNA12-LeuCAG	25	D-Loop
0	NT_033778.4.tRNA12-LeuCAG	4	Acceptor Stem
0	NT_033778.4.tRNA17-HisGTG	38	Anticodon Stem
0	NT_033778.4.tRNA30-PheGAA	1	Acceptor Stem
0	NT_033778.4.tRNA49-AsnGTT	1	Acceptor Stem
0	NT_033778.4.tRNA49-AsnGTT	191	T-Stem
0	NT_033778.4.tRNA54-GlyTCC	183	Variable Loop
0	NT_033778.4.tRNA54-GlyTCC	211	Acceptor Stem
0	NT_033778.4.tRNA54-GlyTCC	214	Acceptor Stem
0	NT_033778.4.tRNA54-GlyTCC	26	D-Loop
0	NT_033778.4.tRNA55-GlyTCC	192	T-Stem
0	NT_033778.4.tRNA55-GlyTCC	200	T-Loop
0	NT_033778.4.tRNA55-GlyTCC	37	Anticodon Stem
0	NT_033778.4.tRNA67-HisGTG	156	Intron
0	NT_033778.4.tRNA67-HisGTG	159	Intron
0	NT_033778.4.tRNA67-HisGTG	208	T-Stem
0	NT_033778.4.tRNA73-GlnCTG	163	Anticodon Stem
0	NT_033778.4.tRNA73-GlnCTG	4	Acceptor Stem
0	NT_033778.4.tRNA78-HisGTG	158	Intron
0	NT_033778.4.tRNA78-HisGTG	188	Variable Loop
0	NT_033778.4.tRNA78-HisGTG	36	Anticodon Stem
0	NT_033778.4.tRNA80-HisGTG	28	D-Loop
0	NT_033778.4.tRNA80-HisGTG	40	Anticodon Stem
0	NT_033778.4.tRNA80-HisGTG	7	Acceptor Stem
0	NT_033778.4.tRNA85-SeCTCA	204	T-Stem
0	NT_033778.4.tRNA85-SeCTCA	211	Acceptor Stem
0	NT_033778.4.tRNA88-LysCTT	188	Variable Loop
0	NT_033778.4.tRNA88-LysCTT	195	T-Loop
0	NT_033778.4.tRNA88-LysCTT	213	Acceptor Stem
0	NT_033778.4.tRNA88-LysCTT	213	Acceptor Stem
0	NT_033778.4.tRNA89-LysCTT	197	T-Loop
0	NT_033778.4.tRNA90-LysCTT	188	Variable Loop
0	NT_033778.4.tRNA91-LysCTT	10	D-Stem
0	NT_033778.4.tRNA91-LysCTT	17	D-Stem
0	NT_033778.4.tRNA91-LysCTT	186	Variable Loop
0	NT_033778.4.tRNA91-LysCTT	19	D-Stem
0	NT_033778.4.tRNA91-LysCTT	194	T-Stem
0	NT_033778.4.tRNA91-LysCTT	207	T-Stem
0	NT_033778.4.tRNA91-LysCTT	209	T-Stem
0	NT_033778.4.tRNA91-LysCTT	28	D-Loop
0	NT_033778.4.tRNA91-LysCTT	34	D-Stem
0	NT_033779.5.tRNA19-ProAGG	162	Anticodon Stem
0	NT_033779.5.tRNA19-ProAGG	21	D-Loop
0	NT_033779.5.tRNA19-ProAGG	23	D-Loop
0	NT_033779.5.tRNA20-GlyGCC	36	Anticodon Stem
0	NT_033779.5.tRNA21-ProAGG	1	Acceptor Stem
0	NT_033779.5.tRNA21-ProAGG	208	T-Stem
0	NT_033779.5.tRNA21-ProAGG	21	D-Loop
0	NT_033779.5.tRNA22-ProAGG	197	T-Loop
0	NT_033779.5.tRNA24-ProAGG	197	T-Loop
0	NT_033779.5.tRNA24-ProAGG	213	Acceptor Stem
0	NT_033779.5.tRNA25-GlyGCC	156	Intron
0	NT_033779.5.tRNA25-GlyGCC	160	Anticodon Stem
0	NT_033779.5.tRNA25-GlyGCC	189	Variable Loop
0	NT_033779.5.tRNA25-GlyGCC	199	T-Loop
0	NT_033779.5.tRNA26-GlyGCC	204	T-Stem
0	NT_033779.5.tRNA26-GlyGCC	207	T-Stem
0	NT_033779.5.tRNA26-GlyGCC	214	Acceptor Stem
0	NT_033779.5.tRNA26-GlyGCC	30	D-Loop
0	NT_033779.5.tRNA26-GlyGCC	31	D-Stem
0	NT_033779.5.tRNA26-GlyGCC	34	D-Stem
0	NT_033779.5.tRNA26-GlyGCC	39	Anticodon Stem
0	NT_033779.5.tRNA26-GlyGCC	42	Anticodon Loop
0	NT_033779.5.tRNA27-GlyGCC	208	T-Stem
0	NT_033779.5.tRNA28-GlyGCC	183	Variable Loop
0	NT_033779.5.tRNA29-GlnCTG	1	Acceptor Stem
0	NT_033779.5.tRNA29-GlnCTG	15	D-Stem
0	NT_033779.5.tRNA29-GlnCTG	187	Variable Loop
0	NT_033779.5.tRNA29-GlnCTG	213	Acceptor Stem
0	NT_033779.5.tRNA29-GlnCTG	22	D-Loop
0	NT_033779.5.tRNA29-GlnCTG	37	Anticodon Stem
0	NT_033779.5.tRNA33-AspGTC	41	Anticodon Stem
0	NT_033779.5.tRNA36-SerAGA	14	D-Stem
0	NT_033779.5.tRNA36-SerAGA	198	T-Loop
0	NT_033779.5.tRNA36-SerAGA	213	Acceptor Stem
0	NT_033779.5.tRNA36-SerAGA	213	Acceptor Stem
0	NT_033779.5.tRNA36-SerAGA	6	Acceptor Stem
0	NT_033779.5.tRNA7-SerAGA	1	Acceptor Stem
0	NT_033779.5.tRNA7-SerAGA	182	Variable Loop
0	NT_033779.5.tRNA7-SerAGA	208	T-Stem
0	NT_037436.4.tRNA10-GluCTC	207	T-Stem
0	NT_037436.4.tRNA10-GluCTC	3	Acceptor Stem
0	NT_037436.4.tRNA10-GluCTC	6	Acceptor Stem
0	NT_037436.4.tRNA11-GluCTC	1	Acceptor Stem
0	NT_037436.4.tRNA11-GluCTC	159	Intron
0	NT_037436.4.tRNA11-GluCTC	194	T-Stem
0	NT_037436.4.tRNA11-GluCTC	199	T-Loop
0	NT_037436.4.tRNA11-GluCTC	208	T-Stem
0	NT_037436.4.tRNA11-GluCTC	3	Acceptor Stem
0	NT_037436.4.tRNA11-GluCTC	38	Anticodon Stem
0	NT_037436.4.tRNA11-GluCTC	4	Acceptor Stem
0	NT_037436.4.tRNA11-GluCTC	40	Anticodon Stem
0	NT_037436.4.tRNA11-GluCTC	6	Acceptor Stem
0	NT_037436.4.tRNA22-ProAGG	17	D-Stem
0	NT_037436.4.tRNA22-ProAGG	186	Variable Loop
0	NT_037436.4.tRNA22-ProAGG	198	T-Loop
0	NT_037436.4.tRNA22-ProAGG	199	T-Loop
0	NT_037436.4.tRNA22-ProAGG	23	D-Loop
0	NT_037436.4.tRNA22-ProAGG	26	D-Loop
0	NT_037436.4.tRNA22-ProAGG	36	Anticodon Stem
0	NT_037436.4.tRNA23-ProAGG	1	Acceptor Stem
0	NT_037436.4.tRNA23-ProAGG	26	D-Loop
0	NT_037436.4.tRNA23-ProAGG	27	D-Loop
0	NT_037436.4.tRNA23-ProAGG	37	Anticodon Stem
0	NT_037436.4.tRNA23-ProAGG	6	Acceptor Stem
0	NT_037436.4.tRNA24-ProAGG	183	Variable Loop
0	NT_037436.4.tRNA24-ProAGG	184	Variable Loop
0	NT_037436.4.tRNA24-ProAGG	196	T-Loop
0	NT_037436.4.tRNA24-ProAGG	206	T-Stem
0	NT_037436.4.tRNA24-ProAGG	207	T-Stem
0	NT_037436.4.tRNA24-ProAGG	211	Acceptor Stem
0	NT_037436.4.tRNA24-ProAGG	39	Anticodon Stem
0	NT_037436.4.tRNA24-ProAGG	39	Anticodon Stem
0	NT_037436.4.tRNA25-LeuCAA	12	D-Stem
0	NT_037436.4.tRNA25-LeuCAA	135	Intron
0	NT_037436.4.tRNA25-LeuCAA	143	Intron
0	NT_037436.4.tRNA25-LeuCAA	144	Intron
0	NT_037436.4.tRNA25-LeuCAA	145	Intron
0	NT_037436.4.tRNA25-LeuCAA	154	Intron
0	NT_037436.4.tRNA25-LeuCAA	155	Intron
0	NT_037436.4.tRNA25-LeuCAA	158	Intron
0	NT_037436.4.tRNA25-LeuCAA	172	Variable Loop
0	NT_037436.4.tRNA25-LeuCAA	18	D-Stem
0	NT_037436.4.tRNA25-LeuCAA	28	D-Loop
0	NT_037436.4.tRNA25-LeuCAA	3	Acceptor Stem
0	NT_037436.4.tRNA25-LeuCAA	32	D-Stem
0	NT_037436.4.tRNA25-LeuCAA	47	Anticodon Loop
0	NT_037436.4.tRNA25-LeuCAA	49	Intron
0	NT_037436.4.tRNA25-LeuCAA	50	Intron
0	NT_037436.4.tRNA25-LeuCAA	53	Intron
0	NT_037436.4.tRNA25-LeuCAA	55	Intron
0	NT_037436.4.tRNA25-LeuCAA	57	Intron
0	NT_037436.4.tRNA26-AspGTC	1	Acceptor Stem
0	NT_037436.4.tRNA26-AspGTC	159	Intron
0	NT_037436.4.tRNA26-AspGTC	16	D-Stem
0	NT_037436.4.tRNA26-AspGTC	162	Anticodon Stem
0	NT_037436.4.tRNA26-AspGTC	17	D-Stem
0	NT_037436.4.tRNA26-AspGTC	183	Variable Loop
0	NT_037436.4.tRNA26-AspGTC	189	Variable Loop
0	NT_037436.4.tRNA26-AspGTC	191	T-Stem
0	NT_037436.4.tRNA26-AspGTC	195	T-Loop
0	NT_037436.4.tRNA26-AspGTC	199	T-Loop
0	NT_037436.4.tRNA26-AspGTC	200	T-Loop
0	NT_037436.4.tRNA26-AspGTC	204	T-Stem
0	NT_037436.4.tRNA26-AspGTC	213	Acceptor Stem
0	NT_037436.4.tRNA26-AspGTC	213	Acceptor Stem
0	NT_037436.4.tRNA26-AspGTC	213	Acceptor Stem
0	NT_037436.4.tRNA26-AspGTC	28	D-Loop
0	NT_037436.4.tRNA26-AspGTC	3	Acceptor Stem
0	NT_037436.4.tRNA26-AspGTC	6	Acceptor Stem
0	NT_037436.4.tRNA26-AspGTC	7	Acceptor Stem
0	NT_037436.4.tRNA27-ValAAC	12	D-Stem
0	NT_037436.4.tRNA27-ValAAC	186	Variable Loop
0	NT_037436.4.tRNA27-ValAAC	204	T-Stem
0	NT_037436.4.tRNA27-ValAAC	23	D-Loop
0	NT_037436.4.tRNA29-MetCAT	16	D-Stem
0	NT_037436.4.tRNA29-MetCAT	183	Variable Loop
0	NT_037436.4.tRNA29-MetCAT	23	D-Loop
0	NT_037436.4.tRNA29-MetCAT	27	D-Loop
0	NT_037436.4.tRNA3-GluCTC	1	Acceptor Stem
0	NT_037436.4.tRNA3-GluCTC	191	T-Stem
0	NT_037436.4.tRNA3-GluCTC	194	T-Stem
0	NT_037436.4.tRNA3-GluCTC	198	T-Loop
0	NT_037436.4.tRNA3-GluCTC	35	Anticodon Stem
0	NT_037436.4.tRNA32-LeuCAG	206	T-Stem
0	NT_037436.4.tRNA32-LeuCAG	209	T-Stem
0	NT_037436.4.tRNA32-LeuCAG	214	Acceptor Stem
0	NT_037436.4.tRNA37-ValAAC	183	Variable Loop
0	NT_037436.4.tRNA37-ValAAC	34	D-Stem
0	NT_037436.4.tRNA38-GlnTTG	189	Variable Loop
0	NT_037436.4.tRNA38-GlnTTG	213	Acceptor Stem
0	NT_037436.4.tRNA4-GluCTC	12	D-Stem
0	NT_037436.4.tRNA4-GluCTC	161	Anticodon Stem
0	NT_037436.4.tRNA4-GluCTC	24	D-Loop
0	NT_037436.4.tRNA4-GluCTC	37	Anticodon Stem
0	NT_037436.4.tRNA4-GluCTC	6	Acceptor Stem
1	NC_004354.4.tRNA15-ProCGG	1	Acceptor Stem
1	NC_004354.4.tRNA15-ProCGG	184	Variable Loop
1	NC_004354.4.tRNA15-ProCGG	201	T-Loop
1	NC_004354.4.tRNA15-ProCGG	210	Acceptor Stem
1	NC_004354.4.tRNA15-ProCGG	213	Acceptor Stem
1	NC_004354.4.tRNA15-ProCGG	23	D-Loop
1	NC_004354.4.tRNA17-TyrGTA	138	Intron
1	NC_004354.4.tRNA17-TyrGTA	139	Intron
1	NC_004354.4.tRNA17-TyrGTA	141	Intron
1	NC_004354.4.tRNA17-TyrGTA	144	Intron
1	NC_004354.4.tRNA17-TyrGTA	151	Intron
1	NC_004354.4.tRNA17-TyrGTA	152	Intron
1	NC_004354.4.tRNA17-TyrGTA	200	T-Loop
1	NC_004354.4.tRNA17-TyrGTA	46	Anticodon Loop
1	NC_004354.4.tRNA17-TyrGTA	47	Anticodon Loop
1	NC_004354.4.tRNA17-TyrGTA	52	Intron
1	NC_004354.4.tRNA17-TyrGTA	55	Intron
1	NC_004354.4.tRNA18-TyrGTA	46	Anticodon Loop
1	NT_033777.3.tRNA61-ThrTGT	190	T-Stem
1	NT_033777.3.tRNA61-ThrTGT	197	T-Loop
1	NT_033777.3.tRNA61-ThrTGT	204	T-Stem
1	NT_033777.3.tRNA61-ThrTGT	209	T-Stem
1	NT_033777.3.tRNA66-TyrGTA	147	Intron
1	NT_033777.3.tRNA66-TyrGTA	149	Intron
1	NT_033777.3.tRNA66-TyrGTA	35	Anticodon Stem
1	NT_033777.3.tRNA66-TyrGTA	40	Anticodon Stem
1	NT_033777.3.tRNA66-TyrGTA	48	Intron
1	NT_033777.3.tRNA66-TyrGTA	50	Intron
1	NT_033777.3.tRNA66-TyrGTA	51	Intron
1	NT_033777.3.tRNA67-TyrGTA	156	Intron
1	NT_033777.3.tRNA67-TyrGTA	19	D-Stem
1	NT_033777.3.tRNA67-TyrGTA	2	Acceptor Stem
1	NT_033777.3.tRNA67-TyrGTA	35	Anticodon Stem
1	NT_033777.3.tRNA67-TyrGTA	43	Anticodon Loop
1	NT_033777.3.tRNA67-TyrGTA	46	Anticodon Loop
1	NT_033777.3.tRNA67-TyrGTA	50	Intron
1	NT_033778.4.tRNA29-AlaTGC	196	T-Loop
1	NT_033778.4.tRNA29-AlaTGC	199	T-Loop
1	NT_033778.4.tRNA29-AlaTGC	39	Anticodon Stem
1	NT_033778.4.tRNA66-GluTTC	18	D-Stem
1	NT_033778.4.tRNA66-GluTTC	188	Variable Loop
1	NT_033778.4.tRNA66-GluTTC	199	T-Loop
1	NT_033778.4.tRNA66-GluTTC	204	T-Stem
1	NT_033778.4.tRNA66-GluTTC	21	D-Loop
1	NT_033778.4.tRNA66-GluTTC	26	D-Loop
1	NT_033778.4.tRNA66-GluTTC	33	D-Stem
1	NT_033778.4.tRNA70-AlaTGC	10	D-Stem
1	NT_033778.4.tRNA70-AlaTGC	193	T-Stem
1	NT_033778.4.tRNA70-AlaTGC	197	T-Loop
1	NT_033778.4.tRNA70-AlaTGC	211	Acceptor Stem
1	NT_033778.4.tRNA70-AlaTGC	26	D-Loop
1	NT_033778.4.tRNA70-AlaTGC	33	D-Stem
1	NT_037436.4.tRNA31-ProCGG	28	D-Loop
2	NC_004354.4.tRNA1-GlnCTG	1	Acceptor Stem
2	NC_004354.4.tRNA1-GlnCTG	18	D-Stem
2	NC_004354.4.tRNA1-GlnCTG	190	T-Stem
2	NC_004354.4.tRNA1-GlnCTG	204	T-Stem
2	NC_004354.4.tRNA1-GlnCTG	211	Acceptor Stem
2	NC_004354.4.tRNA1-GlnCTG	213	Acceptor Stem
2	NC_004354.4.tRNA1-GlnCTG	24	D-Loop
2	NC_004354.4.tRNA1-GlnCTG	3	Acceptor Stem
2	NC_004354.4.tRNA1-GlnCTG	7	Acceptor Stem
2	NC_004354.4.tRNA14-ProCGG	1	Acceptor Stem
2	NC_004354.4.tRNA14-ProCGG	23	D-Loop
2	NC_004354.4.tRNA21-ArgTCG	198	T-Loop
2	NC_004354.4.tRNA21-ArgTCG	199	T-Loop
2	NC_004354.4.tRNA21-ArgTCG	200	T-Loop
2	NC_004354.4.tRNA21-ArgTCG	40	Anticodon Stem
2	NC_004354.4.tRNA5-ArgTCG	1	Acceptor Stem
2	NC_004354.4.tRNA5-ArgTCG	33	D-Stem
2	NC_004354.4.tRNA5-ArgTCG	6	Acceptor Stem
2	NC_004354.4.tRNA5-ArgTCG	7	Acceptor Stem
2	NT_033777.3.tRNA5-ValCAC	10	D-Stem
2	NT_033777.3.tRNA5-ValCAC	16	D-Stem
2	NT_033777.3.tRNA5-ValCAC	210	Acceptor Stem
2	NT_033777.3.tRNA5-ValCAC	213	Acceptor Stem
2	NT_033777.3.tRNA5-ValCAC	214	Acceptor Stem
2	NT_033777.3.tRNA5-ValCAC	22	D-Loop
2	NT_033777.3.tRNA5-ValCAC	27	D-Loop
2	NT_033777.3.tRNA5-ValCAC	36	Anticodon Stem
2	NT_033777.3.tRNA5-ValCAC	6	Acceptor Stem
2	NT_033777.3.tRNA53-ValAAC	201	T-Loop
2	NT_033777.3.tRNA53-ValAAC	29	D-Loop
2	NT_033777.3.tRNA53-ValAAC	31	D-Stem
2	NT_033777.3.tRNA53-ValAAC	37	Anticodon Stem
2	NT_033777.3.tRNA6-ValCAC	163	Anticodon Stem
2	NT_033777.3.tRNA6-ValCAC	196	T-Loop
2	NT_033777.3.tRNA6-ValCAC	199	T-Loop
2	NT_033777.3.tRNA6-ValCAC	2	Acceptor Stem
2	NT_033777.3.tRNA6-ValCAC	206	T-Stem
2	NT_033777.3.tRNA6-ValCAC	207	T-Stem
2	NT_033777.3.tRNA6-ValCAC	209	T-Stem
2	NT_033777.3.tRNA6-ValCAC	214	Acceptor Stem
2	NT_033777.3.tRNA6-ValCAC	7	Acceptor Stem
2	NT_033777.3.tRNA7-ArgTCG	15	D-Stem
2	NT_033777.3.tRNA7-ArgTCG	183	Variable Loop
2	NT_033777.3.tRNA7-ArgTCG	208	T-Stem
2	NT_033777.3.tRNA7-ArgTCG	209	T-Stem
2	NT_033777.3.tRNA7-ArgTCG	211	Acceptor Stem
2	NT_033777.3.tRNA74-ValCAC	1	Acceptor Stem
2	NT_033777.3.tRNA74-ValCAC	162	Anticodon Stem
2	NT_033777.3.tRNA74-ValCAC	208	T-Stem
2	NT_033777.3.tRNA74-ValCAC	21	D-Loop
2	NT_033777.3.tRNA74-ValCAC	22	D-Loop
2	NT_033777.3.tRNA74-ValCAC	33	D-Stem
2	NT_033777.3.tRNA79-MetCAT	162	Anticodon Stem
2	NT_033777.3.tRNA79-MetCAT	184	Variable Loop
2	NT_033777.3.tRNA79-MetCAT	186	Variable Loop
2	NT_033777.3.tRNA79-MetCAT	192	T-Stem
2	NT_033777.3.tRNA79-MetCAT	197	T-Loop
2	NT_033777.3.tRNA79-MetCAT	2	Acceptor Stem
2	NT_033777.3.tRNA79-MetCAT	207	T-Stem
2	NT_033777.3.tRNA79-MetCAT	214	Acceptor Stem
2	NT_033777.3.tRNA79-MetCAT	214	Acceptor Stem
2	NT_033777.3.tRNA79-MetCAT	26	D-Loop
2	NT_033777.3.tRNA79-MetCAT	31	D-Stem
2	NT_033777.3.tRNA79-MetCAT	34	D-Stem
2	NT_033777.3.tRNA79-MetCAT	5	Acceptor Stem
2	NT_033777.3.tRNA79-MetCAT	6	Acceptor Stem
2	NT_033777.3.tRNA8-ArgTCG	158	Intron
2	NT_033777.3.tRNA8-ArgTCG	40	Anticodon Stem
2	NT_033778.4.tRNA11-IleAAT	1	Acceptor Stem
2	NT_033778.4.tRNA11-IleAAT	209	T-Stem
2	NT_033778.4.tRNA11-IleAAT	22	D-Loop
2	NT_033778.4.tRNA13-iMetCAT	1	Acceptor Stem
2	NT_033778.4.tRNA13-iMetCAT	14	D-Stem
2	NT_033778.4.tRNA13-iMetCAT	192	T-Stem
2	NT_033778.4.tRNA13-iMetCAT	199	T-Loop
2	NT_033778.4.tRNA13-iMetCAT	22	D-Loop
2	NT_033778.4.tRNA13-iMetCAT	3	Acceptor Stem
2	NT_033778.4.tRNA13-iMetCAT	41	Anticodon Stem
2	NT_033778.4.tRNA27-GlyGCC	163	Anticodon Stem
2	NT_033778.4.tRNA27-GlyGCC	5	Acceptor Stem
2	NT_033778.4.tRNA32-LeuAAG	162	Anticodon Stem
2	NT_033778.4.tRNA32-LeuAAG	162	Anticodon Stem
2	NT_033778.4.tRNA32-LeuAAG	166	Anticodon Stem
2	NT_033778.4.tRNA32-LeuAAG	180	Variable Loop
2	NT_033778.4.tRNA32-LeuAAG	181	Variable Loop
2	NT_033778.4.tRNA32-LeuAAG	182	Variable Loop
2	NT_033778.4.tRNA32-LeuAAG	190	T-Stem
2	NT_033778.4.tRNA32-LeuAAG	193	T-Stem
2	NT_033778.4.tRNA32-LeuAAG	194	T-Stem
2	NT_033778.4.tRNA32-LeuAAG	28	D-Loop
2	NT_033778.4.tRNA32-LeuAAG	37	Anticodon Stem
2	NT_033778.4.tRNA33-SerCGA	179	Variable Loop
2	NT_033778.4.tRNA33-SerCGA	7	Acceptor Stem
2	NT_033778.4.tRNA34-ValAAC	214	Acceptor Stem
2	NT_033778.4.tRNA34-ValAAC	28	D-Loop
2	NT_033778.4.tRNA34-ValAAC	38	Anticodon Stem
2	NT_033778.4.tRNA35-ValAAC	1	Acceptor Stem
2	NT_033778.4.tRNA41-ArgCCT	15	D-Stem
2	NT_033778.4.tRNA48-SerTGA	18	D-Stem
2	NT_033779.5.tRNA30-ThrAGT	13	D-Stem
2	NT_033779.5.tRNA30-ThrAGT	16	D-Stem
2	NT_033779.5.tRNA30-ThrAGT	207	T-Stem
2	NT_033779.5.tRNA30-ThrAGT	21	D-Loop
2	NT_033779.5.tRNA30-ThrAGT	213	Acceptor Stem
2	NT_033779.5.tRNA30-ThrAGT	22	D-Loop
2	NT_033779.5.tRNA30-ThrAGT	32	D-Stem
2	NT_033779.5.tRNA9-ArgCCT	186	Variable Loop
2	NT_033779.5.tRNA9-ArgCCT	23	D-Loop
2	NT_033779.5.tRNA9-ArgCCT	3	Acceptor Stem
2	NT_033779.5.tRNA9-ArgCCT	33	D-Stem
2	NT_033779.5.tRNA9-ArgCCT	4	Acceptor Stem
2	NT_037436.4.tRNA12-CysGCA	160	Anticodon Stem
2	NT_037436.4.tRNA12-CysGCA	208	T-Stem
2	NT_037436.4.tRNA12-CysGCA	209	T-Stem
2	NT_037436.4.tRNA12-CysGCA	213	Acceptor Stem
2	NT_037436.4.tRNA12-CysGCA	23	D-Loop
2	NT_037436.4.tRNA12-CysGCA	35	Anticodon Stem
2	NT_037436.4.tRNA12-CysGCA	40	Anticodon Stem
2	NT_037436.4.tRNA12-CysGCA	7	Acceptor Stem
2	NT_037436.4.tRNA28-iMetCAT	1	Acceptor Stem
2	NT_037436.4.tRNA28-iMetCAT	202	T-Loop
2	NT_037436.4.tRNA28-iMetCAT	5	Acceptor Stem
2	NT_037436.4.tRNA36-iMetCAT	27	D-Loop
2	NT_037436.4.tRNA36-iMetCAT	32	D-Stem
3	NT_037436.4.tRNA34-CysGCA	12	D-Stem
3	NT_037436.4.tRNA34-CysGCA	183	Variable Loop
3	NT_037436.4.tRNA34-CysGCA	197	T-Loop
3	NT_037436.4.tRNA34-CysGCA	207	T-Stem
3	NT_037436.4.tRNA34-CysGCA	33	D-Stem
3	NT_037436.4.tRNA34-CysGCA	38	Anticodon Stem
3	NT_037436.4.tRNA34-CysGCA	41	Anticodon Stem
4	NT_033778.4.tRNA31-TrpCCA	3	Acceptor Stem
4	NT_033778.4.tRNA36-IleAAT	192	T-Stem
4	NT_033778.4.tRNA40-LysCTT	213	Acceptor Stem
4	NT_033778.4.tRNA40-LysCTT	26	D-Loop
4	NT_033778.4.tRNA40-LysCTT	4	Acceptor Stem
4	NT_033778.4.tRNA40-LysCTT	5	Acceptor Stem
4	NT_033778.4.tRNA75-LysCTT	1	Acceptor Stem
5	NT_033777.3.tRNA36-AspGTC	1	Acceptor Stem
5	NT_033777.3.tRNA36-AspGTC	10	D-Stem
5	NT_033777.3.tRNA36-AspGTC	162	Anticodon Stem
5	NT_033777.3.tRNA36-AspGTC	184	Variable Loop
5	NT_033777.3.tRNA36-AspGTC	198	T-Loop
5	NT_033777.3.tRNA36-AspGTC	200	T-Loop
5	NT_033777.3.tRNA36-AspGTC	209	T-Stem
5	NT_033777.3.tRNA36-AspGTC	40	Anticodon Stem
5	NT_033777.3.tRNA36-AspGTC	6	Acceptor Stem
5	NT_033777.3.tRNA37-AspGTC	23	D-Loop
5	NT_033777.3.tRNA37-AspGTC	28	D-Loop
5	NT_033777.3.tRNA46-LeuTAA	181	Variable Loop
5	NT_033777.3.tRNA46-LeuTAA	182	Variable Loop
5	NT_033777.3.tRNA46-LeuTAA	213	Acceptor Stem
5	NT_033778.4.tRNA42-GlyGCC	210	Acceptor Stem
5	NT_033778.4.tRNA43-GlyGCC	214	Acceptor Stem
5	NT_033778.4.tRNA43-GlyGCC	4	Acceptor Stem
5	NT_033778.4.tRNA45-TrpCCA	1	Acceptor Stem
5	NT_033778.4.tRNA45-TrpCCA	160	Anticodon Stem
5	NT_033778.4.tRNA45-TrpCCA	189	Variable Loop
5	NT_033778.4.tRNA45-TrpCCA	191	T-Stem
5	NT_033778.4.tRNA45-TrpCCA	195	T-Loop
5	NT_033778.4.tRNA45-TrpCCA	30	D-Loop
5	NT_033778.4.tRNA45-TrpCCA	34	D-Stem
5	NT_033778.4.tRNA57-GlyGCC	10	D-Stem
5	NT_033778.4.tRNA57-GlyGCC	31	D-Stem
5	NT_033778.4.tRNA58-TrpCCA	1	Acceptor Stem
5	NT_033778.4.tRNA58-TrpCCA	10	D-Stem
5	NT_033778.4.tRNA58-TrpCCA	156	Intron
5	NT_033778.4.tRNA58-TrpCCA	209	T-Stem
5	NT_033778.4.tRNA58-TrpCCA	214	Acceptor Stem
5	NT_033778.4.tRNA58-TrpCCA	214	Acceptor Stem
5	NT_033778.4.tRNA58-TrpCCA	41	Anticodon Stem
5	NT_033778.4.tRNA59-TrpCCA	34	D-Stem
5	NT_033779.5.tRNA23-LeuTAA	187	Variable Loop
5	NT_033779.5.tRNA23-LeuTAA	198	T-Loop
5	NT_033779.5.tRNA23-LeuTAA	207	T-Stem
5	NT_033779.5.tRNA23-LeuTAA	208	T-Stem
5	NT_033779.5.tRNA23-LeuTAA	210	Acceptor Stem
5	NT_033779.5.tRNA23-LeuTAA	22	D-Loop
5	NT_033779.5.tRNA23-LeuTAA	23	D-Loop
5	NT_033779.5.tRNA23-LeuTAA	3	Acceptor Stem
5	NT_033779.5.tRNA23-LeuTAA	34	D-Stem
5	NT_033779.5.tRNA23-LeuTAA	36	Anticodon Stem
5	NT_033779.5.tRNA23-LeuTAA	4	Acceptor Stem
5	NT_037436.4.tRNA17-LysCTT	7	Acceptor Stem
5	NT_037436.4.tRNA19-SerAGA	1	Acceptor Stem
5	NT_037436.4.tRNA19-SerAGA	172	Variable Loop
5	NT_037436.4.tRNA19-SerAGA	179	Variable Loop
5	NT_037436.4.tRNA19-SerAGA	181	Variable Loop
5	NT_037436.4.tRNA19-SerAGA	190	T-Stem
5	NT_037436.4.tRNA19-SerAGA	208	T-Stem
5	NT_037436.4.tRNA19-SerAGA	213	Acceptor Stem
5	NT_037436.4.tRNA19-SerAGA	40	Anticodon Stem
5	NT_037436.4.tRNA35-ProCGG	21	D-Loop
5	NT_037436.4.tRNA48-LysCTT	6	Acceptor Stem
5	NT_037436.4.tRNA49-iMetCAT	1	Acceptor Stem
5	NT_037436.4.tRNA49-iMetCAT	183	Variable Loop
5	NT_037436.4.tRNA49-iMetCAT	186	Variable Loop
5	NT_037436.4.tRNA49-iMetCAT	190	T-Stem
5	NT_037436.4.tRNA49-iMetCAT	198	T-Loop
5	NT_037436.4.tRNA49-iMetCAT	204	T-Stem
5	NT_037436.4.tRNA49-iMetCAT	207	T-Stem
5	NT_037436.4.tRNA49-iMetCAT	213	Acceptor Stem
5	NT_037436.4.tRNA49-iMetCAT	214	Acceptor Stem
5	NT_037436.4.tRNA49-iMetCAT	31	D-Stem
5	NT_037436.4.tRNA49-iMetCAT	35	Anticodon Stem
5	NT_037436.4.tRNA49-iMetCAT	36	Anticodon Stem
5	NT_037436.4.tRNA49-iMetCAT	37	Anticodon Stem
5	NT_037436.4.tRNA49-iMetCAT	40	Anticodon Stem
5	NT_037436.4.tRNA49-iMetCAT	41	Anticodon Stem
6	NT_033779.5.tRNA5-ArgTCT	16	D-Stem
6	NT_033779.5.tRNA5-ArgTCT	17	D-Stem
6	NT_033779.5.tRNA5-ArgTCT	199	T-Loop
6	NT_033779.5.tRNA5-ArgTCT	210	Acceptor Stem
6	NT_033779.5.tRNA5-ArgTCT	211	Acceptor Stem
6	NT_033779.5.tRNA5-ArgTCT	26	D-Loop
7	NT_033777.3.tRNA9-LysTTT	28	D-Loop
7	NT_033777.3.tRNA9-LysTTT	4	Acceptor Stem
